# Regulatory and evolutionary impact of DNA methylation in two songbird species and their naturally occurring F_1_ hybrids

**DOI:** 10.1101/2024.01.18.576185

**Authors:** Jesper Boman, Anna Qvarnström, Carina F. Mugal

## Abstract

Regulation of transcription by DNA methylation in 5’-CpG-3’ context is a widespread mechanism allowing differential expression of genetically identical cells to persist throughout development. Consequently, differences in DNA methylation can reinforce variation in gene expression among cells, tissues, populations and species. Despite a surge in studies on DNA methylation, we know little about the importance of DNA methylation in population differentiation and speciation. Here we investigate the regulatory and evolutionary impact of DNA methylation in five tissues of two *Ficedula* flycatcher species and their naturally occurring F_1_ hybrids. We show that the density of CpG in the promoters of genes determines the strength of the association between gene expression and DNA methylation. The impact of DNA methylation on gene expression varies among tissues with brain showing unique patterns. Differentially expressed genes between parental species are predicted by genetic– and methylation differentiation in CpG-rich promoters. However, both these factors fail to predict hybrid misexpression suggesting that promoter mismethylation is not a main determinant of hybrid misexpression in *Ficedula* flycatchers. Using allele-specific methylation estimates in hybrids we also determine the genome-wide contribution of *cis-* and *trans* effects in DNA methylation differentiation. These distinct mechanisms are roughly balanced in all tissues except brain, where *trans* differences predominate. Overall, this study provides insight on the regulatory and evolutionary impact of DNA methylation in songbirds.
