## Supplemental Table 1 for "Regulatory and evolutionary impact of DNA methylation in two songbird species and their naturally occurring F_1_ hybrids"

### Sheet: Sheet1
Technical_sample	Number_of_reads_per_technical_sample	Number_of_reads_per_biological_sample	Biological_sample	Percentage_uniquely_mapped_reads	Percentage_duplicated_reads	Median_coverage_post_deduplication	Genomic_percentage_with_more_than_one_read_post_deduplication	Sequencing_RUN
COL01-Brain-lib1_TAGCTT_L002	90.0M	178.1M	COL01-Brain	62.1%	33.2%	9x	86.75545088078421	150729_D00458_0099_AC71F8ANXX
COL01-Brain-lib2_ATCACG_L002	88.1M							150729_D00458_0099_AC71F8ANXX
COL02-Brain-lib1_GGCTAC_L003	75.9M	176.2M	COL02-Brain	65.5%	32.9%	11x	88.26915636546757	150729_D00458_0099_AC71F8ANXX
COL02-Brain-lib2_CAGATC_L003	100.3M							150729_D00458_0099_AC71F8ANXX
COL03-Brain-lib1_CTTGTA_L004	74.8M	162.2M	COL03-Brain	61.9%	27.3%	9x	86.81756349418139	150729_D00458_0099_AC71F8ANXX
COL03-Brain-lib2_ACTTGA_L004	87.4M							150729_D00458_0099_AC71F8ANXX
COL04-Brain-lib1_ATCACG_L005	78.2M	154.5M	COL04-Brain	61.0%	33.5%	8x	85.00778452061672	150729_D00458_0099_AC71F8ANXX
COL04-Brain-lib1_CGATGT_L005	76.3M							150729_D00458_0099_AC71F8ANXX
COL05-Brain-lib1_CGATGT_L006	65.1M	174.3M	COL05-Brain	59.0%	45.3%	7x	85.34897633863255	150729_D00458_0099_AC71F8ANXX
COL05-Brain-lib2_TTAGGC_L006	109.2M							150729_D00458_0099_AC71F8ANXX
COL06-Brain-lib1_ACAGTG_L001	62.3M	154.9M	COL06-Brain	56.7%	23.9%	8x	85.86502520766314	150729_D00458_0100_BC6T44ANXX
COL06-Brain-lib2_GCCAAT_L001	92.6M							150729_D00458_0100_BC6T44ANXX
HYB01-Brain-lib1_TTAGGC_L007	68.3M	166.7M	HYB01-Brain	59.0%	30.9%	9x	86.61696316694498	150729_D00458_0099_AC71F8ANXX
HYB01-Brain-lib2_TGACCA_L007	98.4M							150729_D00458_0099_AC71F8ANXX			v
HYB02-Brain-lib1_TGACCA_L008	70.1M	161.1M	HYB02-Brain	60.0%	27.3%	9x	86.57183478105752	150729_D00458_0099_AC71F8ANXX
HYB02-Brain-lib1_TGACCA_L008	91.0M							150729_D00458_0099_AC71F8ANXX
HYB05-Brain-lib1_GCCAAT_L002	59.2M	139.7M	HYB05-Brain	59.8%	21.1%	9x	86.846605672709	150729_D00458_0100_BC6T44ANXX
HYB05-Brain-lib2_CAGATC_L002	80.5M							150729_D00458_0100_BC6T44ANXX
PIE01-Brain-lib1_ACAGTG_L001	92.7M	164.6M	PIE01-Brain	65.5%	18.4%	12x	88.35804838797682	150626_D00118_0215_BC71CEANXX
PIE01-Brain-lib2_ATCACG_L001	71.9M							150626_D00118_0215_BC71CEANXX
PIE02-Brain-lib1_GCCAAT_L002	89.7M	189.6M	PIE02-Brain	64.7%	33.6%	11x	87.88339196477774	150626_D00118_0215_BC71CEANXX
PIE02-Brain-lib2_CGATGT_L002	100.0M							150626_D00118_0215_BC71CEANXX
PIE03-Brain-lib1_CAGATC_L003	85.1M	174.1M	PIE03-Brain	64.3%	25.2%	11x	87.6135546287916	150626_D00118_0215_BC71CEANXX
PIE03-Brain-lib2_TTAGGC_L003	89.0M							150626_D00118_0215_BC71CEANXX
PIE04-Brain-lib1_ACTTGA_L004	97.8M	183.4M	PIE04-Brain	65.6%	27.05	12x	88.0608092735384	150626_D00118_0215_BC71CEANXX
PIE04-Brain-lib2_TGACCA_L004	85.5M							150626_D00118_0215_BC71CEANXX
PIE05-Brain-lib1_GATCAG_L001	72.4M	159.9M	PIE05-Brain	62.5%	19.6%	10x	86.53778405222107	150729_D00458_0099_AC71F8ANXX
PIE05-Brain-lib2_ACAGTG_L001	87.5M							150729_D00458_0099_AC71F8ANXX
COL01-Heart_S6_L002	127.4M	717.0M	COL01-Heart	58.4%	67.3%	19x	89.71511908333352	170602_ST-E00280_0146_AHGWFHALXX
COL01-Heart_S6_L003	123.0M							170602_ST-E00280_0146_AHGWFHALXX
COL01-Heart_S6_L004	122.8M							170602_ST-E00280_0146_AHGWFHALXX
COL01-Heart_S7_L006	113.5M							170627_ST-E00216_0198_AHHYVWALXX
COL01-Heart_S7_L007	114.6M							170627_ST-E00216_0198_AHHYVWALXX
COL01-Heart_S7_L008	115.7M							170627_ST-E00216_0198_AHHYVWALXX
COL02-Heart_S5_L004	150.9M	802.3M	COL02-Heart	59.0%	59.4%	27x	90.55268751647249	170621_ST-E00215_0228_AHHYWMALXX
COL02-Heart_S5_L005	151.2M							170621_ST-E00215_0228_AHHYWMALXX
COL02-Heart_S5_L006	151.7M							170621_ST-E00215_0228_AHHYWMALXX
COL02-Heart_S7_L002	119.6M							170602_ST-E00280_0146_AHGWFHALXX
COL02-Heart_S7_L003	114.4M							170602_ST-E00280_0146_AHGWFHALXX
COL02-Heart_S7_L004	114.5M							170602_ST-E00280_0146_AHGWFHALXX
COL03-Heart_S6_L004	142.9M	767.5M	COL03-Heart	59.9%	60.1%	25x	90.28403505754198	170621_ST-E00215_0228_AHHYWMALXX
COL03-Heart_S6_L005	143.6M							170621_ST-E00215_0228_AHHYWMALXX
COL03-Heart_S6_L006	143.8M							170621_ST-E00215_0228_AHHYWMALXX
COL03-Heart_S8_L002	115.0M							170602_ST-E00280_0146_AHGWFHALXX
COL03-Heart_S8_L003	111.2M							170602_ST-E00280_0146_AHGWFHALXX
COL03-Heart_S8_L004	111.0M							170602_ST-E00280_0146_AHGWFHALXX
COL04-Heart_S7_L004	98.1M	630.6M	COL04-Heart	57.1%	54.1%	24x	90.35006817635654	170621_ST-E00215_0228_AHHYWMALXX
COL04-Heart_S7_L005	98.5M							170621_ST-E00215_0228_AHHYWMALXX
COL04-Heart_S7_L006	98.4M							170621_ST-E00215_0228_AHHYWMALXX
COL04-Heart_S9_L005	109.6M							170602_ST-E00280_0146_AHGWFHALXX
COL04-Heart_S9_L006	115.4M							170602_ST-E00280_0146_AHGWFHALXX
COL04-Heart_S9_L007	110.6M							170602_ST-E00280_0146_AHGWFHALXX
COL05-Heart_S10_L005	66.7M	463.0M	COL05-Heart	59.3%	52.9%	19x	89.571970974395	170602_ST-E00280_0146_AHGWFHALXX
COL05-Heart_S10_L006	69.1M							170602_ST-E00280_0146_AHGWFHALXX
COL05-Heart_S10_L007	66.0M							170602_ST-E00280_0146_AHGWFHALXX
COL05-Heart_S8_L004	86.7M							170621_ST-E00215_0228_AHHYWMALXX
COL05-Heart_S8_L005	87.1M							170621_ST-E00215_0228_AHHYWMALXX
COL05-Heart_S8_L006	87.3M							170621_ST-E00215_0228_AHHYWMALXX
COL06-Heart_S12_L007	128.9M	751.9M	COL06-Heart	62.2%	56.2%	30x	90.54215886235436	170602_ST-E00274_0175_AHGWHYALXX
COL06-Heart_S12_L008	127.8M							170602_ST-E00274_0175_AHGWHYALXX
COL06-Heart_S3_L001	122.6M							170621_ST-E00215_0228_AHHYWMALXX
COL06-Heart_S3_L002	124.3M							170621_ST-E00215_0228_AHHYWMALXX
COL06-Heart_S3_L003	124.5M							170621_ST-E00215_0228_AHHYWMALXX
COL06-Heart_S4_L001	123.8M							170602_ST-E00280_0146_AHGWFHALXX
HYB01-Heart_S10_L007	96.7M	595.4M	HYB01-Heart	58.3%	54.1%	21x	89.16466816956316	170602_ST-E00274_0175_AHGWHYALXX
HYB01-Heart_S10_L008	96.3M							170602_ST-E00274_0175_AHGWHYALXX
HYB01-Heart_S1_L001	102.1M							170621_ST-E00215_0228_AHHYWMALXX
HYB01-Heart_S1_L002	103.3M							170621_ST-E00215_0228_AHHYWMALXX
HYB01-Heart_S1_L003	103.2M							170621_ST-E00215_0228_AHHYWMALXX
HYB01-Heart_S2_L001	93.8M							170602_ST-E00280_0146_AHGWFHALXX
HYB02-Heart_S11_L007	131.7M	757.1M	HYB02-Heart	59.6%	59.5%	23x	89.29377408223586	170602_ST-E00274_0175_AHGWHYALXX
HYB02-Heart_S11_L008	130.4M							170602_ST-E00274_0175_AHGWHYALXX
HYB02-Heart_S2_L001	122.0M							170621_ST-E00215_0228_AHHYWMALXX
HYB02-Heart_S2_L002	123.1M							170621_ST-E00215_0228_AHHYWMALXX
HYB02-Heart_S2_L003	123.3M							170621_ST-E00215_0228_AHHYWMALXX
HYB02-Heart_S3_L001	126.7M							170602_ST-E00280_0146_AHGWFHALXX
HYB05-Heart_S4_L001	102.4M	614.6M	HYB05-Heart	50.2%	52.4%	20x	89.61613218798372	170621_ST-E00215_0228_AHHYWMALXX
HYB05-Heart_S4_L002	103.0M							170621_ST-E00215_0228_AHHYWMALXX
HYB05-Heart_S4_L003	103.1M							170621_ST-E00215_0228_AHHYWMALXX
HYB05-Heart_S5_L002	105.0M							170602_ST-E00280_0146_AHGWFHALXX
HYB05-Heart_S5_L003	100.6M							170602_ST-E00280_0146_AHGWFHALXX
HYB05-Heart_S5_L004	100.5M							170602_ST-E00280_0146_AHGWFHALXX
PIE01-Heart_S11_L005	129.8M	621.8M	PIE01-Heart	60.7%	59.5%	18x	88.67599904990693	170602_ST-E00280_0146_AHGWFHALXX
PIE01-Heart_S11_L006	137.5M							170602_ST-E00280_0146_AHGWFHALXX
PIE01-Heart_S11_L007	130.3M							170602_ST-E00280_0146_AHGWFHALXX
PIE01-Heart_S1_L005	73.0M							170627_ST-E00216_0198_AHHYVWALXX
PIE01-Heart_S9_L007	76.0M							170621_ST-E00215_0228_AHHYWMALXX
PIE01-Heart_S9_L008	75.3M							170621_ST-E00215_0228_AHHYWMALXX
PIE02-Heart_S10_L007	80.3M	676.8M	PIE02-Heart	58.5%	57.1%	22x	89.46097430466288	170621_ST-E00215_0228_AHHYWMALXX
PIE02-Heart_S10_L008	79.8M							170621_ST-E00215_0228_AHHYWMALXX
PIE02-Heart_S12_L005	144.0M							170602_ST-E00280_0146_AHGWFHALXX
PIE02-Heart_S12_L006	151.3M							170602_ST-E00280_0146_AHGWFHALXX
PIE02-Heart_S12_L007	144.1M							170602_ST-E00280_0146_AHGWFHALXX
PIE02-Heart_S2_L005	77.2M							170627_ST-E00216_0198_AHHYVWALXX
PIE03-Heart_S11_L007	71.7M	668.8M	PIE03-Heart	61.7%	56.9%	24x	90.0145180051929	170621_ST-E00215_0228_AHHYWMALXX
PIE03-Heart_S11_L008	71.2M							170621_ST-E00215_0228_AHHYWMALXX
PIE03-Heart_S13_L008	150.6M							170602_ST-E00280_0146_AHGWFHALXX
PIE03-Heart_S1_L001	152.7M							170602_ST-E00280_0147_BHGMF2ALXX
PIE03-Heart_S1_L001	153.6M							170602_ST-E00280_0147_BHGMF2ALXX
PIE03-Heart_S3_L005	69.1M							170627_ST-E00216_0198_AHHYVWALXX
PIE04-Heart_S14_L008	133.1M	612.0M	PIE04-Heart	57.2%	56.1%	23x	90.42930178910363	170602_ST-E00280_0146_AHGWFHALXX
PIE04-Heart_S2_L001	135.3M							170602_ST-E00280_0147_BHGMF2ALXX
PIE04-Heart_S2_L002	136.2M							170602_ST-E00280_0147_BHGMF2ALXX
PIE04-Heart_S5_L006	68.1M							170627_ST-E00216_0198_AHHYVWALXX
PIE04-Heart_S5_L007	69.2M							170627_ST-E00216_0198_AHHYVWALXX
PIE04-Heart_S5_L008	70.0M							170627_ST-E00216_0198_AHHYVWALXX
PIE05-Heart_S15_L008	119.5M	850.3M	PIE05-Heart	60.5%	58.5%	29x	90.48444986163095	170602_ST-E00280_0146_AHGWFHALXX
PIE05-Heart_S3_L001	121.7M							170602_ST-E00280_0147_BHGMF2ALXX
PIE05-Heart_S3_L002	122.5M							170602_ST-E00280_0147_BHGMF2ALXX
PIE05-Heart_S6_L006	160.0M							170627_ST-E00216_0198_AHHYVWALXX
PIE05-Heart_S6_L007	162.3M							170627_ST-E00216_0198_AHHYVWALXX
PIE05-Heart_S6_L008	164.4M							170627_ST-E00216_0198_AHHYVWALXX
COL01-Kidney_S12_L006	119.7M	835.5M	COL01-Kidney	62.7%	54.6%	34x	91.23281709894115	170530_ST-E00215_0221_BHGWFNALXX
COL01-Kidney_S12_L007	119.3M							170530_ST-E00215_0221_BHGWFNALXX
COL01-Kidney_S12_L008	119.6M							170530_ST-E00215_0221_BHGWFNALXX
COL01-Kidney_S15_L008	165.2M							170609_ST-E00274_0177_BHJ5FNALXX
COL01-Kidney_S3_L001	153.1M							170609_ST-E00280_0148_AHJFW5ALXX
COL01-Kidney_S3_L002	158.6M							170609_ST-E00280_0148_AHJFW5ALXX
COL02-Kidney_S16_L008	99.4M	601.9M	COL02-Kidney	61.2%	50.9%	25x	90.10763041591488	170609_ST-E00274_0177_BHJ5FNALXX
COL02-Kidney_S1_L001	104.2M							170602_ST-E00274_0175_AHGWHYALXX
COL02-Kidney_S1_L002	104.9M							170602_ST-E00274_0175_AHGWHYALXX
COL02-Kidney_S1_L003	104.5M							170602_ST-E00274_0175_AHGWHYALXX
COL02-Kidney_S4_L001	93.3M							170609_ST-E00280_0148_AHJFW5ALXX
COL02-Kidney_S4_L002	95.6M							170609_ST-E00280_0148_AHJFW5ALXX
COL03-Kidney_S2_L001	126.9M	637.6M	COL03-Kidney	59.0%	59.2%	19x	88.96646000863034	170602_ST-E00274_0175_AHGWHYALXX
COL03-Kidney_S2_L002	128.0M							170602_ST-E00274_0175_AHGWHYALXX
COL03-Kidney_S2_L003	127.0M							170602_ST-E00274_0175_AHGWHYALXX
COL03-Kidney_S5_L003	81.2M							170609_ST-E00280_0148_AHJFW5ALXX
COL03-Kidney_S5_L004	89.4M							170609_ST-E00280_0148_AHJFW5ALXX
COL03-Kidney_S5_L005	85.0M							170609_ST-E00280_0148_AHJFW5ALXX
COL04-Kidney_S3_L001	115.1M	621.3M	COL04-Kidney	61.6%	57.3%	20x	89.00710930830756	170602_ST-E00274_0175_AHGWHYALXX
COL04-Kidney_S3_L002	116.0M							170602_ST-E00274_0175_AHGWHYALXX
COL04-Kidney_S3_L003	115.5M							170602_ST-E00274_0175_AHGWHYALXX
COL04-Kidney_S6_L003	87.6M							170609_ST-E00280_0148_AHJFW5ALXX
COL04-Kidney_S6_L004	95.9M							170609_ST-E00280_0148_AHJFW5ALXX
COL04-Kidney_S6_L005	91.3M							170609_ST-E00280_0148_AHJFW5ALXX
COL05-Kidney_S4_L001	127.7M	690.0M	COL05-Kidney	60.1%	52.7%	26x	90.04713042679917	170602_ST-E00274_0175_AHGWHYALXX
COL05-Kidney_S4_L002	128.6M							170602_ST-E00274_0175_AHGWHYALXX
COL05-Kidney_S4_L003	128.1M							170602_ST-E00274_0175_AHGWHYALXX
COL05-Kidney_S7_L003	96.7M							170609_ST-E00280_0148_AHJFW5ALXX
COL05-Kidney_S7_L004	107.4M							170609_ST-E00280_0148_AHJFW5ALXX
COL05-Kidney_S7_L005	101.5M							170609_ST-E00280_0148_AHJFW5ALXX
COL06-Kidney_S10_L006	115.4M	577.4M	COL06-Kidney	62.9%	53.0%	23x	89.95481096710326	170530_ST-E00215_0221_BHGWFNALXX
COL06-Kidney_S10_L007	115.0M							170530_ST-E00215_0221_BHGWFNALXX
COL06-Kidney_S10_L008	115.5M							170530_ST-E00215_0221_BHGWFNALXX
COL06-Kidney_S13_L008	79.9M							170609_ST-E00274_0177_BHJ5FNALXX
COL06-Kidney_S1_L001	75.0M							170609_ST-E00280_0148_AHJFW5ALXX
COL06-Kidney_S1_L002	76.7M							170609_ST-E00280_0148_AHJFW5ALXX
HYB01-Kidney_S11_L005	93.7M	742.9M	HYB01-Kidney	64.0%	61.9%	25x	90.16776749991674	170609_ST-E00274_0177_BHJ5FNALXX
HYB01-Kidney_S11_L006	97.6M							170609_ST-E00274_0177_BHJ5FNALXX
HYB01-Kidney_S11_L007	101.2M							170609_ST-E00274_0177_BHJ5FNALXX
HYB01-Kidney_S8_L003	151.3M							170530_ST-E00215_0221_BHGWFNALXX
HYB01-Kidney_S8_L004	151.0M							170530_ST-E00215_0221_BHGWFNALXX
HYB01-Kidney_S8_L005	148.1M							170530_ST-E00215_0221_BHGWFNALXX
HYB02-Kidney_S12_L005	86.2M	698.1M	HYB02-Kidney*	63.8%	56.2%	26x	90.28685161882039	170609_ST-E00274_0177_BHJ5FNALXX
HYB02-Kidney_S12_L006	89.2M							170609_ST-E00274_0177_BHJ5FNALXX
HYB02-Kidney_S12_L007	92.2M							170609_ST-E00274_0177_BHJ5FNALXX
HYB02-Kidney_S9_L006	143.8M							170530_ST-E00215_0221_BHGWFNALXX
HYB02-Kidney_S9_L007	143.3M							170530_ST-E00215_0221_BHGWFNALXX
HYB02-Kidney_S9_L008	143.4M							170530_ST-E00215_0221_BHGWFNALXX
HYB05-Kidney_S11_L006	103.5M	596.1M	HYB05-Kidney	57.5%	51.1%	24x	90.26877101368109	170530_ST-E00215_0221_BHGWFNALXX
HYB05-Kidney_S11_L007	103.3M							170530_ST-E00215_0221_BHGWFNALXX
HYB05-Kidney_S11_L008	103.6M							170530_ST-E00215_0221_BHGWFNALXX
HYB05-Kidney_S14_L008	98.0M							170609_ST-E00274_0177_BHJ5FNALXX
HYB05-Kidney_S2_L001	92.6M							170609_ST-E00280_0148_AHJFW5ALXX
HYB05-Kidney_S2_L002	95.1M							170609_ST-E00280_0148_AHJFW5ALXX
PIE01-Kidney_S5_L004	119.9M	670.8M	PIE01-Kidney	62.4%	51.6%	27x	90.0764772770521	170602_ST-E00274_0175_AHGWHYALXX
PIE01-Kidney_S5_L005	119.5M							170602_ST-E00274_0175_AHGWHYALXX
PIE01-Kidney_S5_L006	120.4M							170602_ST-E00274_0175_AHGWHYALXX
PIE01-Kidney_S8_L003	98.8M							170609_ST-E00280_0148_AHJFW5ALXX
PIE01-Kidney_S8_L004	108.8M							170609_ST-E00280_0148_AHJFW5ALXX
PIE01-Kidney_S8_L005	103.4M							170609_ST-E00280_0148_AHJFW5ALXX
PIE02-Kidney_S6_L004	117.9M	638.4M	PIE02-Kidney	62.5%	53.5%	25x	89.99833716857664	170602_ST-E00274_0175_AHGWHYALXX
PIE02-Kidney_S6_L005	117.1M							170602_ST-E00274_0175_AHGWHYALXX
PIE02-Kidney_S6_L006	118.7M							170602_ST-E00274_0175_AHGWHYALXX
PIE02-Kidney_S9_L006	93.1M							170609_ST-E00280_0148_AHJFW5ALXX
PIE02-Kidney_S9_L007	94.1M							170609_ST-E00280_0148_AHJFW5ALXX
PIE02-Kidney_S9_L008	97.5M							170609_ST-E00280_0148_AHJFW5ALXX
PIE03-Kidney_S10_L006	100.7M	669.3M	PIE03-Kidney	61.2%	53.2%	26x	89.97540030110187	170609_ST-E00280_0148_AHJFW5ALXX
PIE03-Kidney_S10_L007	101.5M							170609_ST-E00280_0148_AHJFW5ALXX
PIE03-Kidney_S10_L008	105.4M							170609_ST-E00280_0148_AHJFW5ALXX
PIE03-Kidney_S7_L004	120.4M							170602_ST-E00274_0175_AHGWHYALXX
PIE03-Kidney_S7_L005	120.2M							170602_ST-E00274_0175_AHGWHYALXX
PIE03-Kidney_S7_L006	121.0M							170602_ST-E00274_0175_AHGWHYALXX
PIE04-Kidney_S11_L006	127.3M	741.1M	PIE04-Kidney	60.2%	55.2%	25x	89.75586770541852	170609_ST-E00280_0148_AHJFW5ALXX
PIE04-Kidney_S11_L007	128.9M							170609_ST-E00280_0148_AHJFW5ALXX
PIE04-Kidney_S11_L008	131.2M							170609_ST-E00280_0148_AHJFW5ALXX
PIE04-Kidney_S8_L004	117.8M							170602_ST-E00274_0175_AHGWHYALXX
PIE04-Kidney_S8_L005	117.5M							170602_ST-E00274_0175_AHGWHYALXX
PIE04-Kidney_S8_L006	118.5M							170602_ST-E00274_0175_AHGWHYALXX
PIE05-Kidney_S12_L006	91.5M	605.8M	PIE05-Kidney	61.6%	46.4%	28x	90.01998303630742	170609_ST-E00280_0148_AHJFW5ALXX
PIE05-Kidney_S12_L007	92.3M							170609_ST-E00280_0148_AHJFW5ALXX
PIE05-Kidney_S12_L008	95.2M							170609_ST-E00280_0148_AHJFW5ALXX
PIE05-Kidney_S1_L001	106.8M							170602_ST-E00280_0146_AHGWFHALXX
PIE05-Kidney_S9_L007	110.2M							170602_ST-E00274_0175_AHGWHYALXX
PIE05-Kidney_S9_L008	109.9M							170602_ST-E00274_0175_AHGWHYALXX
COL01-Liver_S5_L004	121.7M	693.0M	COL01-Liver	65.0%	61.0%	22x	89.45145391186274	170530_ST-E00216_0193_BHH2CWALXX
COL01-Liver_S5_L005	121.8M							170530_ST-E00216_0193_BHH2CWALXX
COL01-Liver_S5_L006	121.2M							170530_ST-E00216_0193_BHH2CWALXX
COL01-Liver_S8_L003	110.0M							170602_ST-E00280_0147_BHGMF2ALXX
COL01-Liver_S8_L004	109.6M							170602_ST-E00280_0147_BHGMF2ALXX
COL01-Liver_S8_L005	108.8M							170602_ST-E00280_0147_BHGMF2ALXX
COL02-Liver_S6_L004	151.0M	749.8M	COL02-Liver	66.4%	61.4%	26x	90.16063036601041	170530_ST-E00216_0193_BHH2CWALXX
COL02-Liver_S6_L005	150.5M							170530_ST-E00216_0193_BHH2CWALXX
COL02-Liver_S6_L006	150.2M							170530_ST-E00216_0193_BHH2CWALXX
COL02-Liver_S9_L006	99.6M							170602_ST-E00280_0147_BHGMF2ALXX
COL02-Liver_S9_L007	99.1M							170602_ST-E00280_0147_BHGMF2ALXX
COL02-Liver_S9_L008	99.5M							170602_ST-E00280_0147_BHGMF2ALXX
COL03-Liver_S10_L006	107.0M	620.2M	COL03-Liver	62.5%	60.0%	19x	88.76789085815564	170602_ST-E00280_0147_BHGMF2ALXX
COL03-Liver_S10_L007	106.8M							170602_ST-E00280_0147_BHGMF2ALXX
COL03-Liver_S10_L008	106.5M							170602_ST-E00280_0147_BHGMF2ALXX
COL03-Liver_S7_L004	100.1M							170530_ST-E00216_0193_BHH2CWALXX
COL03-Liver_S7_L005	99.8M							170530_ST-E00216_0193_BHH2CWALXX
COL03-Liver_S7_L006	100.0M							170530_ST-E00216_0193_BHH2CWALXX
COL04-Liver_S11_L006	110.6M	704.1M	COL04-Liver	64.0%	63.0%	19x	88.25155177996827	170602_ST-E00280_0147_BHGMF2ALXX
COL04-Liver_S11_L007	110.3M							170602_ST-E00280_0147_BHGMF2ALXX
COL04-Liver_S11_L008	110.8M							170602_ST-E00280_0147_BHGMF2ALXX
COL04-Liver_S8_L004	124.3M							170530_ST-E00216_0193_BHH2CWALXX
COL04-Liver_S8_L005	124.5M							170530_ST-E00216_0193_BHH2CWALXX
COL04-Liver_S8_L006	123.7M							170530_ST-E00216_0193_BHH2CWALXX
COL05-Liver_S12_L006	128.2M	753.9M	COL05-Liver	64.1%	61.7%	22x	89.24111242215412	170602_ST-E00280_0147_BHGMF2ALXX
COL05-Liver_S12_L007	128.0M							170602_ST-E00280_0147_BHGMF2ALXX
COL05-Liver_S12_L008	128.1M							170602_ST-E00280_0147_BHGMF2ALXX
COL05-Liver_S1_L001	121.7M							170530_ST-E00215_0220_AHGYVJALXX
COL05-Liver_S9_L007	123.7M							170530_ST-E00216_0193_BHH2CWALXX
COL05-Liver_S9_L008	124.2M							170530_ST-E00216_0193_BHH2CWALXX
COL06-Liver_S3_L001	122.3M	1210.1M	COL06-Liver	66.2%	71.6%	28x	90.3022575107873	170530_ST-E00216_0193_BHH2CWALXX
COL06-Liver_S3_L002	123.6M							170530_ST-E00216_0193_BHH2CWALXX
COL06-Liver_S3_L003	122.6M							170530_ST-E00216_0193_BHH2CWALXX
COL06-Liver_S6_L003	116.5M							170602_ST-E00280_0147_BHGMF2ALXX
COL06-Liver_S6_L004	116.2M							170602_ST-E00280_0147_BHGMF2ALXX
COL06-Liver_S6_L005	115.4M							170602_ST-E00280_0147_BHGMF2ALXX
COL06-Liver_S8_L006	159.5M							170214_ST-E00274_0164_AHFGMWALXX
COL06-Liver_S8_L007	166.1M							170214_ST-E00274_0164_AHFGMWALXX
COL06-Liver_S8_L008	167.9M							170214_ST-E00274_0164_AHFGMWALXX
HYB01-Liver_S1_L001	129.8M	1011.4M	HYB01-Liver	65.8%	59.5%	39x	91.48097006419948	170530_ST-E00216_0193_BHH2CWALXX
HYB01-Liver_S1_L002	130.5M							170530_ST-E00216_0193_BHH2CWALXX
HYB01-Liver_S1_L003	130.1M							170530_ST-E00216_0193_BHH2CWALXX
HYB01-Liver_S4_L001	55.0M							170602_ST-E00280_0147_BHGMF2ALXX
HYB01-Liver_S4_L002	55.5M							170602_ST-E00280_0147_BHGMF2ALXX
HYB01-Liver_S6_L006	165.4M							170214_ST-E00274_0164_AHFGMWALXX
HYB01-Liver_S6_L007	171.8M							170214_ST-E00274_0164_AHFGMWALXX
HYB01-Liver_S6_L008	173.2M							170214_ST-E00274_0164_AHFGMWALXX
HYB02-Liver_S2_L001	113.0M	1157.7M	HYB02-Liver	66.1%	76.2%	21x	89.08802144101263	170530_ST-E00216_0193_BHH2CWALXX
HYB02-Liver_S2_L002	113.9M							170530_ST-E00216_0193_BHH2CWALXX
HYB02-Liver_S2_L003	113.8M							170530_ST-E00216_0193_BHH2CWALXX
HYB02-Liver_S5_L003	120.4M							170602_ST-E00280_0147_BHGMF2ALXX
HYB02-Liver_S5_L004	119.9M							170602_ST-E00280_0147_BHGMF2ALXX
HYB02-Liver_S5_L005	118.8M							170602_ST-E00280_0147_BHGMF2ALXX
HYB02-Liver_S7_L006	147.3M							170214_ST-E00274_0164_AHFGMWALXX
HYB02-Liver_S7_L007	154.1M							170214_ST-E00274_0164_AHFGMWALXX
HYB02-Liver_S7_L008	156.5M							170214_ST-E00274_0164_AHFGMWALXX
HYB05-Liver_S4_L001	128.5M	669.1M	HYB05-Liver	65.2%	62.8%	20x	89.00898398283752	170530_ST-E00216_0193_BHH2CWALXX
HYB05-Liver_S4_L002	129.3M							170530_ST-E00216_0193_BHH2CWALXX
HYB05-Liver_S4_L003	129.1M							170530_ST-E00216_0193_BHH2CWALXX
HYB05-Liver_S7_L003	94.8M							170602_ST-E00280_0147_BHGMF2ALXX
HYB05-Liver_S7_L004	94.1M							170602_ST-E00280_0147_BHGMF2ALXX
HYB05-Liver_S7_L005	93.3M							170602_ST-E00280_0147_BHGMF2ALXX
PIE01-Liver_S10_L007	107.2M	626.0M	PIE01-Liver	62.2%	65.0%	14x	86.27024205037432	170530_ST-E00216_0193_BHH2CWALXX
PIE01-Liver_S10_L008	107.5M							170530_ST-E00216_0193_BHH2CWALXX
PIE01-Liver_S1_L001	104.9M							170609_ST-E00274_0176_AHJFVKALXX
PIE01-Liver_S1_L002	99.1M							170609_ST-E00274_0176_AHJFVKALXX
PIE01-Liver_S1_L003	100.9M							170609_ST-E00274_0176_AHJFVKALXX
PIE01-Liver_S2_L001	106.5M							170530_ST-E00215_0220_AHGYVJALXX
PIE02-Liver_S11_L007	115.7M	648.0M	PIE02-Liver	65.2%	74.0%	13x	87.68078114895717	170530_ST-E00216_0193_BHH2CWALXX
PIE02-Liver_S11_L008	116.2M							170530_ST-E00216_0193_BHH2CWALXX
PIE02-Liver_S2_L001	103.0M							170609_ST-E00274_0176_AHJFVKALXX
PIE02-Liver_S2_L002	96.4M							170609_ST-E00274_0176_AHJFVKALXX
PIE02-Liver_S2_L003	98.2M							170609_ST-E00274_0176_AHJFVKALXX
PIE02-Liver_S3_L001	118.4M							170530_ST-E00215_0220_AHGYVJALXX
PIE03-Liver_S12_L007	157.4M	754.6M	PIE03-Liver	61.0%	75.0%	12x	85.81583782050326	170530_ST-E00216_0193_BHH2CWALXX
PIE03-Liver_S12_L008	157.9M							170530_ST-E00216_0193_BHH2CWALXX
PIE03-Liver_S3_L001	100.2M							170609_ST-E00274_0176_AHJFVKALXX
PIE03-Liver_S3_L002	94.7M							170609_ST-E00274_0176_AHJFVKALXX
PIE03-Liver_S3_L003	96.5M							170609_ST-E00274_0176_AHJFVKALXX
PIE03-Liver_S4_L001	148.0M							170530_ST-E00215_0220_AHGYVJALXX
PIE04-Liver_S4_L001	123.5M	754.2M	PIE04-Liver	63.6%	56.3%	26x	89.68179742119722	170609_ST-E00274_0176_AHJFVKALXX
PIE04-Liver_S4_L002	116.4M							170609_ST-E00274_0176_AHJFVKALXX
PIE04-Liver_S4_L003	118.8M							170609_ST-E00274_0176_AHJFVKALXX
PIE04-Liver_S5_L002	130.9M							170530_ST-E00215_0220_AHGYVJALXX
PIE04-Liver_S5_L003	133.2M							170530_ST-E00215_0220_AHGYVJALXX
PIE04-Liver_S5_L004	131.5M							170530_ST-E00215_0220_AHGYVJALXX
PIE05-Liver_S5_L004	98.6M	685.1M	PIE05-Liver	64.6%	57.2%	28x	90.68057780715908	170609_ST-E00274_0176_AHJFVKALXX
PIE05-Liver_S5_L005	98.6M							170609_ST-E00274_0176_AHJFVKALXX
PIE05-Liver_S5_L006	93.5M							170609_ST-E00274_0176_AHJFVKALXX
PIE05-Liver_S6_L002	130.5M							170530_ST-E00215_0220_AHGYVJALXX
PIE05-Liver_S6_L003	132.6M							170530_ST-E00215_0220_AHGYVJALXX
PIE05-Liver_S6_L004	131.3M							170530_ST-E00215_0220_AHGYVJALXX
COL01-Testis_S10_L007	86.8M	587.8M	COL01-Testis	67.9%	53.9%	27x	90.5972794464236	170609_ST-E00274_0176_AHJFVKALXX
COL01-Testis_S10_L008	93.9M							170609_ST-E00274_0176_AHJFVKALXX
COL01-Testis_S11_L005	105.7M							170530_ST-E00215_0220_AHGYVJALXX
COL01-Testis_S11_L006	107.0M							170530_ST-E00215_0220_AHGYVJALXX
COL01-Testis_S11_L007	107.1M							170530_ST-E00215_0220_AHGYVJALXX
COL01-Testis_S2_L001	87.3M							170609_ST-E00274_0177_BHJ5FNALXX
COL02-Testis_S11_L007	100.0M	783.4M	COL02-Testis	69.4%	73.0%	22x	90.65956149216346	170609_ST-E00274_0176_AHJFVKALXX
COL02-Testis_S11_L008	109.5M							170609_ST-E00274_0176_AHJFVKALXX
COL02-Testis_S12_L005	156.4M							170530_ST-E00215_0220_AHGYVJALXX
COL02-Testis_S12_L006	158.3M							170530_ST-E00215_0220_AHGYVJALXX
COL02-Testis_S12_L007	158.4M							170530_ST-E00215_0220_AHGYVJALXX
COL02-Testis_S3_L001	100.8M							170609_ST-E00274_0177_BHJ5FNALXX
COL03-Testis_S12_L007	99.3M	707.3M	COL03-Testis	66.7%	57.6%	29x	90.86418547836901	170609_ST-E00274_0176_AHJFVKALXX
COL03-Testis_S12_L008	107.6M							170609_ST-E00274_0176_AHJFVKALXX
COL03-Testis_S13_L008	135.9M							170530_ST-E00215_0220_AHGYVJALXX
COL03-Testis_S1_L001	132.0M							170530_ST-E00215_0221_BHGWFNALXX
COL03-Testis_S1_L002	132.1M							170530_ST-E00215_0221_BHGWFNALXX
COL03-Testis_S4_L001	100.4M							170609_ST-E00274_0177_BHJ5FNALXX
COL04-Testis_S14_L008	132.9M	641.7M	COL04-Testis	69.6%	62.9%	27x	91.18362262416491	170530_ST-E00215_0220_AHGYVJALXX
COL04-Testis_S2_L001	130.4M							170530_ST-E00215_0221_BHGWFNALXX
COL04-Testis_S2_L002	130.9M							170530_ST-E00215_0221_BHGWFNALXX
COL04-Testis_S5_L002	78.4M							170609_ST-E00274_0177_BHJ5FNALXX
COL04-Testis_S5_L003	82.2M							170609_ST-E00274_0177_BHJ5FNALXX
COL04-Testis_S5_L004	86.9M							170609_ST-E00274_0177_BHJ5FNALXX
COL05-Testis_S12_L007	252.5M	1082.2M	COL05-Testis	68.9%	74.1%	29x	91.21462318771853	170621_ST-E00215_0228_AHHYWMALXX
COL05-Testis_S12_L008	250.9M							170621_ST-E00215_0228_AHHYWMALXX
COL05-Testis_S4_L005	111.9M							170627_ST-E00216_0198_AHHYVWALXX
COL05-Testis_S4_L006	111.6M							170627_ST-E00216_0198_AHHYVWALXX
COL05-Testis_S4_L007	113.2M							170627_ST-E00216_0198_AHHYVWALXX
COL05-Testis_S4_L008	242.1M							170627_ST-E00216_0198_AHHYVWALXX
COL06-Testis_S8_L004	128.1M	667.0M	COL06-Testis	69.0%	54.6%	33x	91.34130762583617	170609_ST-E00274_0176_AHJFVKALXX
COL06-Testis_S8_L005	127.8M							170609_ST-E00274_0176_AHJFVKALXX
COL06-Testis_S8_L006	121.2M							170609_ST-E00274_0176_AHJFVKALXX
COL06-Testis_S9_L005	95.7M							170530_ST-E00215_0220_AHGYVJALXX
COL06-Testis_S9_L006	97.1M							170530_ST-E00215_0220_AHGYVJALXX
COL06-Testis_S9_L007	97.1M							170530_ST-E00215_0220_AHGYVJALXX
HYB01-Testis_S6_L004	95.7M	603.4M	HYB01-Testis	70.1%	55.0%	30x	91.25748391948188	170609_ST-E00274_0176_AHJFVKALXX
HYB01-Testis_S6_L005	95.3M							170609_ST-E00274_0176_AHJFVKALXX
HYB01-Testis_S6_L006	90.3M							170609_ST-E00274_0176_AHJFVKALXX
HYB01-Testis_S7_L002	106.4M							170530_ST-E00215_0220_AHGYVJALXX
HYB01-Testis_S7_L003	108.5M							170530_ST-E00215_0220_AHGYVJALXX
HYB01-Testis_S7_L004	107.2M							170530_ST-E00215_0220_AHGYVJALXX
HYB02-Testis_S7_L004	87.2M	615.2M	HYB02-Testis	67.2%	50.7%	31x	91.14135265480387	170609_ST-E00274_0176_AHJFVKALXX
HYB02-Testis_S7_L005	87.3M							170609_ST-E00274_0176_AHJFVKALXX
HYB02-Testis_S7_L006	82.9M							170609_ST-E00274_0176_AHJFVKALXX
HYB02-Testis_S8_L002	118.2M							170530_ST-E00215_0220_AHGYVJALXX
HYB02-Testis_S8_L003	120.4M							170530_ST-E00215_0220_AHGYVJALXX
HYB02-Testis_S8_L004	119.2M							170530_ST-E00215_0220_AHGYVJALXX
HYB05-Testis_S10_L005	130.8M	658.8M	HYB05-Testis	66.0%	55.0%	26x	90.33538905240339	170530_ST-E00215_0220_AHGYVJALXX
HYB05-Testis_S10_L006	132.4M							170530_ST-E00215_0220_AHGYVJALXX
HYB05-Testis_S10_L007	132.2M							170530_ST-E00215_0220_AHGYVJALXX
HYB05-Testis_S1_L001	86.4M							170609_ST-E00274_0177_BHJ5FNALXX
HYB05-Testis_S9_L007	85.4M							170609_ST-E00274_0176_AHJFVKALXX
HYB05-Testis_S9_L008	91.6M							170609_ST-E00274_0176_AHJFVKALXX
PIE01-Testis_S15_L008	124.5M	647.0M	PIE01-Testis	63.4%	60.6%	26x	91.08437377434521	170530_ST-E00215_0220_AHGYVJALXX
PIE01-Testis_S3_L001	121.3M							170530_ST-E00215_0221_BHGWFNALXX
PIE01-Testis_S3_L002	121.2M							170530_ST-E00215_0221_BHGWFNALXX
PIE01-Testis_S6_L002	88.4M							170609_ST-E00274_0177_BHJ5FNALXX
PIE01-Testis_S6_L003	93.3M							170609_ST-E00274_0177_BHJ5FNALXX
PIE01-Testis_S6_L004	98.3M							170609_ST-E00274_0177_BHJ5FNALXX
PIE02-Testis_S16_L008	102.3M	679.8M	PIE02-Testis	65.4%	58.2%	31x	91.29812661043574	170530_ST-E00215_0220_AHGYVJALXX
PIE02-Testis_S4_L001	99.5M							170530_ST-E00215_0221_BHGWFNALXX
PIE02-Testis_S4_L002	99.7M							170530_ST-E00215_0221_BHGWFNALXX
PIE02-Testis_S7_L002	118.6M							170609_ST-E00274_0177_BHJ5FNALXX
PIE02-Testis_S7_L003	126.2M							170609_ST-E00274_0177_BHJ5FNALXX
PIE02-Testis_S7_L004	133.5M							170609_ST-E00274_0177_BHJ5FNALXX
PIE03-Testis_S5_L003	98.8M	595.9M	PIE03-Testis	62.5%	51.7%	27x	90.44475786905673	170530_ST-E00215_0221_BHGWFNALXX
PIE03-Testis_S5_L004	98.6M							170530_ST-E00215_0221_BHGWFNALXX
PIE03-Testis_S5_L005	97.1M							170530_ST-E00215_0221_BHGWFNALXX
PIE03-Testis_S8_L002	95.7M							170609_ST-E00274_0177_BHJ5FNALXX
PIE03-Testis_S8_L003	100.2M							170609_ST-E00274_0177_BHJ5FNALXX
PIE03-Testis_S8_L004	105.6M							170609_ST-E00274_0177_BHJ5FNALXX
PIE04-Testis_S6_L003	96.5M	551.5M	PIE04-Testis	62.4%	55.0%	20x	88.79194278008696	170530_ST-E00215_0221_BHGWFNALXX
PIE04-Testis_S6_L004	96.1M							170530_ST-E00215_0221_BHGWFNALXX
PIE04-Testis_S6_L005	94.7M							170530_ST-E00215_0221_BHGWFNALXX
PIE04-Testis_S9_L005	84.7M							170609_ST-E00274_0177_BHJ5FNALXX
PIE04-Testis_S9_L006	88.2M							170609_ST-E00274_0177_BHJ5FNALXX
PIE04-Testis_S9_L007	91.4M							170609_ST-E00274_0177_BHJ5FNALXX
PIE05-Testis_S10_L005	90.1M	414.3M	PIE05-Testis	64.1%	57.4%	19x	88.629980210379	170609_ST-E00274_0177_BHJ5FNALXX
PIE05-Testis_S10_L006	94.2M							170609_ST-E00274_0177_BHJ5FNALXX
PIE05-Testis_S10_L007	97.3M							170609_ST-E00274_0177_BHJ5FNALXX
PIE05-Testis_S7_L004	135.2M							170530_ST-E00215_0221_BHGWFNALXX
PIE05-Testis_S7_L005	133.4M							170530_ST-E00215_0221_BHGWFNALXX
*Unexplained allelic imbalance discovered in HYB02 kidney
