## Supplemental Table 4 for "Regulatory and evolutionary impact of DNA methylation in two songbird species and their naturally occurring F_1_ hybrids"

Enrichment FDR	nGenes	Pathway Genes	Fold Enrichment	Pathway	URL	Genes
0.034876187676499	2	353	29.1916902738432	Embryonic morphogenesis	http://amigo.geneontology.org/amigo/term/GO:0048598	HOXD12 RSPO3
0.034876187676499	1	13	396.333333333333	Embryonic placenta morphogenesis	http://amigo.geneontology.org/amigo/term/GO:0060669	RSPO3
0.034876187676499	1	4	1288.08333333333	Branching involved in labyrinthine layer morphogenesis	http://amigo.geneontology.org/amigo/term/GO:0060670	RSPO3
0.034876187676499	1	11	468.393939393939	Labyrinthine layer morphogenesis	http://amigo.geneontology.org/amigo/term/GO:0060713	RSPO3
0.034876187676499	1	13	396.333333333333	Regulation of non-canonical Wnt signaling pathway	http://amigo.geneontology.org/amigo/term/GO:2000050	RSPO3
0.034876187676499	1	9	572.481481481481	Positive regulation of non-canonical Wnt signaling pathway	http://amigo.geneontology.org/amigo/term/GO:2000052	RSPO3
0.047588179779619	2	613	16.8102229472539	Embryo development	http://amigo.geneontology.org/amigo/term/GO:0009790	HOXD12 RSPO3
0.047588179779619	1	21	245.349206349206	Blood vessel remodeling	http://amigo.geneontology.org/amigo/term/GO:0001974	RSPO3
0.0498416694060598	1	31	166.204301075269	Non-canonical Wnt signaling pathway	http://amigo.geneontology.org/amigo/term/GO:0035567	RSPO3
0.0498416694060598	1	28	184.011904761905	Labyrinthine layer development	http://amigo.geneontology.org/amigo/term/GO:0060711	RSPO3
0.0613448574968304	1	42	122.674603174603	Embryonic digit morphogenesis	http://amigo.geneontology.org/amigo/term/GO:0042733	HOXD12
0.0656088856080179	1	80	64.4041666666667	Placenta development	http://amigo.geneontology.org/amigo/term/GO:0001890	RSPO3
0.0656088856080179	1	55	93.6787878787879	Embryonic placenta development	http://amigo.geneontology.org/amigo/term/GO:0001892	RSPO3
0.0656088856080179	1	83	62.0763052208835	Positive regulation of Wnt signaling pathway	http://amigo.geneontology.org/amigo/term/GO:0030177	RSPO3
0.0656088856080179	1	86	59.9108527131783	Embryonic limb morphogenesis	http://amigo.geneontology.org/amigo/term/GO:0030326	HOXD12
0.0656088856080179	1	79	65.2194092827004	Sprouting angiogenesis	http://amigo.geneontology.org/amigo/term/GO:0002040	RSPO3
0.0656088856080179	1	86	59.9108527131783	Embryonic appendage morphogenesis	http://amigo.geneontology.org/amigo/term/GO:0035113	HOXD12
0.0656088856080179	1	86	59.9108527131783	Tissue remodeling	http://amigo.geneontology.org/amigo/term/GO:0048771	RSPO3
0.0656088856080179	1	66	78.0656565656566	Positive regulation of canonical Wnt signaling pathway	http://amigo.geneontology.org/amigo/term/GO:0090263	RSPO3
0.0656088856080179	2	1009	10.2127518995705	Regulation of transcription by RNA polymerase II	http://amigo.geneontology.org/amigo/term/GO:0006357	HOXD12 HOXD11
0.0656088856080179	2	1061	9.71222117499214	Transcription by RNA polymerase II	http://amigo.geneontology.org/amigo/term/GO:0006366	HOXD12 HOXD11
0.0702837153327566	1	101	51.013201320132	Appendage morphogenesis	http://amigo.geneontology.org/amigo/term/GO:0035107	HOXD12
0.0702837153327566	1	101	51.013201320132	Limb morphogenesis	http://amigo.geneontology.org/amigo/term/GO:0035108	HOXD12
0.0719487163536379	2	1373	7.5052197135227	Anatomical structure morphogenesis	http://amigo.geneontology.org/amigo/term/GO:0009653	HOXD12 RSPO3
0.0719487163536379	1	117	44.037037037037	Appendage development	http://amigo.geneontology.org/amigo/term/GO:0048736	HOXD12
0.0719487163536379	1	117	44.037037037037	Limb development	http://amigo.geneontology.org/amigo/term/GO:0060173	HOXD12
0.0739829097986947	1	125	41.2186666666667	Morphogenesis of a branching epithelium	http://amigo.geneontology.org/amigo/term/GO:0061138	RSPO3
0.0756737779279439	2	1595	6.46060606060606	Regulation of RNA biosynthetic process	http://amigo.geneontology.org/amigo/term/GO:2001141	HOXD12 HOXD11
0.0756737779279439	1	135	38.1654320987654	Morphogenesis of a branching structure	http://amigo.geneontology.org/amigo/term/GO:0001763	RSPO3
0.0756737779279439	1	178	28.9456928838951	Regulation of Wnt signaling pathway	http://amigo.geneontology.org/amigo/term/GO:0030111	RSPO3
0.0756737779279439	2	1696	6.07586477987421	RNA biosynthetic process	http://amigo.geneontology.org/amigo/term/GO:0032774	HOXD12 HOXD11
0.0756737779279439	2	1727	5.96680177571897	Regulation of RNA metabolic process	http://amigo.geneontology.org/amigo/term/GO:0051252	HOXD12 HOXD11
0.0756737779279439	1	174	29.6111111111111	Canonical Wnt signaling pathway	http://amigo.geneontology.org/amigo/term/GO:0060070	RSPO3
0.0756737779279439	1	139	37.0671462829736	Regulation of canonical Wnt signaling pathway	http://amigo.geneontology.org/amigo/term/GO:0060828	RSPO3
0.0756737779279439	2	1689	6.10104598381685	Nucleic acid-templated transcription	http://amigo.geneontology.org/amigo/term/GO:0097659	HOXD12 HOXD11
0.0756737779279439	2	1594	6.4646591384358	Regulation of nucleic acid-templated transcription	http://amigo.geneontology.org/amigo/term/GO:1903506	HOXD12 HOXD11
0.0756737779279439	2	1688	6.10466034755134	Transcription, DNA-templated	http://amigo.geneontology.org/amigo/term/GO:0006351	HOXD12 HOXD11
0.0756737779279439	2	1593	6.4687173048755	Regulation of transcription, DNA-templated	http://amigo.geneontology.org/amigo/term/GO:0006355	HOXD12 HOXD11
0.0762397851897467	1	251	20.527224435591	Pattern specification process	http://amigo.geneontology.org/amigo/term/GO:0007389	HOXD12
0.0762397851897467	1	255	20.2052287581699	In utero embryonic development	http://amigo.geneontology.org/amigo/term/GO:0001701	RSPO3
0.0762397851897467	2	1936	5.32265840220386	Regulation of biosynthetic process	http://amigo.geneontology.org/amigo/term/GO:0009889	HOXD12 HOXD11
0.0762397851897467	2	1845	5.58518518518519	Regulation of macromolecule biosynthetic process	http://amigo.geneontology.org/amigo/term/GO:0010556	HOXD12 HOXD11
0.0762397851897467	1	244	21.1161202185792	Wnt signaling pathway	http://amigo.geneontology.org/amigo/term/GO:0016055	RSPO3
0.0762397851897467	2	1968	5.23611111111111	Heterocycle biosynthetic process	http://amigo.geneontology.org/amigo/term/GO:0018130	HOXD12 HOXD11
0.0762397851897467	2	1852	5.56407487401008	Regulation of nucleobase-containing compound metabolic process	http://amigo.geneontology.org/amigo/term/GO:0019219	HOXD12 HOXD11
0.0762397851897467	2	1966	5.24143777551712	Aromatic compound biosynthetic process	http://amigo.geneontology.org/amigo/term/GO:0019438	HOXD12 HOXD11
0.0762397851897467	2	1909	5.39793958442465	Regulation of cellular biosynthetic process	http://amigo.geneontology.org/amigo/term/GO:0031326	HOXD12 HOXD11
0.0762397851897467	2	1923	5.35864101230716	Nucleobase-containing compound biosynthetic process	http://amigo.geneontology.org/amigo/term/GO:0034654	HOXD12 HOXD11
0.0762397851897467	1	246	20.9444444444444	Embryonic organ development	http://amigo.geneontology.org/amigo/term/GO:0048568	RSPO3
0.0762397851897467	1	230	22.4014492753623	Reproductive structure development	http://amigo.geneontology.org/amigo/term/GO:0048608	RSPO3
0.0762397851897467	1	232	22.2083333333333	Reproductive system development	http://amigo.geneontology.org/amigo/term/GO:0061458	RSPO3
0.0762397851897467	1	247	20.859649122807	Cell-cell signaling by wnt	http://amigo.geneontology.org/amigo/term/GO:0198738	RSPO3
0.0762397851897467	2	1835	5.61562216167121	Regulation of cellular macromolecule biosynthetic process	http://amigo.geneontology.org/amigo/term/GO:2000112	HOXD12 HOXD11
0.0765587034852423	1	261	19.7407407407407	Angiogenesis	http://amigo.geneontology.org/amigo/term/GO:0001525	RSPO3
0.0829801695774954	1	294	17.5249433106576	Skeletal system development	http://amigo.geneontology.org/amigo/term/GO:0001501	HOXD12
0.0829801695774954	1	293	17.584755403868	Cell surface receptor signaling pathway involved in cell-cell signaling	http://amigo.geneontology.org/amigo/term/GO:1905114	RSPO3
0.0834273985165577	1	301	17.1173864894795	Morphogenesis of an epithelium	http://amigo.geneontology.org/amigo/term/GO:0002009	RSPO3
0.0881218186605831	1	324	15.9022633744856	Blood vessel morphogenesis	http://amigo.geneontology.org/amigo/term/GO:0048514	RSPO3
0.0960280055300028	1	360	14.312037037037	Tissue morphogenesis	http://amigo.geneontology.org/amigo/term/GO:0048729	RSPO3
0.099032596808711	1	378	13.6305114638448	Blood vessel development	http://amigo.geneontology.org/amigo/term/GO:0001568	RSPO3
0.100969769569632	1	412	12.5056634304207	Embryo development ending in birth or egg hatching	http://amigo.geneontology.org/amigo/term/GO:0009792	RSPO3
0.100969769569632	1	396	13.0109427609428	Vasculature development	http://amigo.geneontology.org/amigo/term/GO:0001944	RSPO3
0.100969769569632	1	407	12.6592956592957	Chordate embryonic development	http://amigo.geneontology.org/amigo/term/GO:0043009	RSPO3
0.100969769569632	1	412	12.5056634304207	Developmental process involved in reproduction	http://amigo.geneontology.org/amigo/term/GO:0003006	RSPO3
0.11414771624988	1	475	10.8470175438596	Tube morphogenesis	http://amigo.geneontology.org/amigo/term/GO:0035239	RSPO3
0.130668977788402	1	581	8.86804360298336	Reproduction	http://amigo.geneontology.org/amigo/term/GO:0000003	RSPO3
0.130668977788402	1	580	8.88333333333333	Reproductive process	http://amigo.geneontology.org/amigo/term/GO:0022414	RSPO3
0.130668977788402	1	585	8.80740740740741	Tube development	http://amigo.geneontology.org/amigo/term/GO:0035295	RSPO3
0.130668977788402	1	590	8.73276836158192	Anatomical structure formation involved in morphogenesis	http://amigo.geneontology.org/amigo/term/GO:0048646	RSPO3
0.130668977788402	1	575	8.96057971014493	Circulatory system development	http://amigo.geneontology.org/amigo/term/GO:0072359	RSPO3
0.134067557420777	1	615	8.37777777777778	Epithelium development	http://amigo.geneontology.org/amigo/term/GO:0060429	RSPO3
0.143305289926197	1	669	7.70154459392128	Positive regulation of signal transduction	http://amigo.geneontology.org/amigo/term/GO:0009967	RSPO3
0.14738983306827	1	699	7.37100619933238	Cell-cell signaling	http://amigo.geneontology.org/amigo/term/GO:0007267	RSPO3
0.153994727587932	1	746	6.90661304736372	Positive regulation of cell communication	http://amigo.geneontology.org/amigo/term/GO:0010647	RSPO3
0.153994727587932	1	753	6.84240814519699	Positive regulation of signaling	http://amigo.geneontology.org/amigo/term/GO:0023056	RSPO3
0.178569147919356	1	893	5.76969018290407	Positive regulation of response to stimulus	http://amigo.geneontology.org/amigo/term/GO:0048584	RSPO3
0.191762891310463	1	977	5.27362674854998	Tissue development	http://amigo.geneontology.org/amigo/term/GO:0009888	RSPO3
