## Supplemental Table 5 for "Regulatory and evolutionary impact of DNA methylation in two songbird species and their naturally occurring F_1_ hybrids"

Enrichment FDR	nGenes	Pathway Genes	Fold Enrichment	Pathway	URL	Genes
0.0197834103230652	1	8	483.03125	Peptide hormone processing	http://amigo.geneontology.org/amigo/term/GO:0016486	FURIN
0.0197834103230652	1	4	966.0625	Transepithelial chloride transport	http://amigo.geneontology.org/amigo/term/GO:0030321	P2RY4
0.0197834103230652	1	3	1288.08333333333	Low-density lipoprotein receptor particle metabolic process	http://amigo.geneontology.org/amigo/term/GO:0032799	FURIN
0.0197834103230652	1	3	1288.08333333333	Low-density lipoprotein particle receptor catabolic process	http://amigo.geneontology.org/amigo/term/GO:0032802	FURIN
0.0197834103230652	1	3	1288.08333333333	Regulation of low-density lipoprotein particle receptor catabolic process	http://amigo.geneontology.org/amigo/term/GO:0032803	FURIN
0.0197834103230652	1	8	483.03125	Transforming growth factor beta1 production	http://amigo.geneontology.org/amigo/term/GO:0032905	FURIN
0.0197834103230652	1	7	552.035714285714	Regulation of transforming growth factor beta1 production	http://amigo.geneontology.org/amigo/term/GO:0032908	FURIN
0.0197834103230652	1	5	772.85	Negative regulation of transforming growth factor beta1 production	http://amigo.geneontology.org/amigo/term/GO:0032911	FURIN
0.0197834103230652	1	3	1288.08333333333	Positive regulation of transforming growth factor beta1 production	http://amigo.geneontology.org/amigo/term/GO:0032914	FURIN
0.0197834103230652	1	7	552.035714285714	G protein-coupled purinergic nucleotide receptor signaling pathway	http://amigo.geneontology.org/amigo/term/GO:0035589	P2RY4
0.0197834103230652	1	7	552.035714285714	Transforming growth factor beta activation	http://amigo.geneontology.org/amigo/term/GO:0036363	FURIN
0.0197834103230652	1	7	552.035714285714	Negative regulation of transforming growth factor beta production	http://amigo.geneontology.org/amigo/term/GO:0071635	FURIN
0.0197834103230652	1	8	483.03125	Positive regulation of transforming growth factor beta production	http://amigo.geneontology.org/amigo/term/GO:0071636	FURIN
0.0197834103230652	1	6	644.041666666667	Regulation of transforming growth factor beta activation	http://amigo.geneontology.org/amigo/term/GO:1901388	FURIN
0.0197834103230652	1	8	483.03125	Signal peptide processing	http://amigo.geneontology.org/amigo/term/GO:0006465	FURIN
0.0197834103230652	1	5	772.85	Regulation of receptor catabolic process	http://amigo.geneontology.org/amigo/term/GO:2000644	FURIN
0.020945107275308	1	9	429.361111111111	Signaling receptor ligand precursor processing	http://amigo.geneontology.org/amigo/term/GO:0140448	FURIN
0.0219773002794952	1	10	386.425	Cellular response to prostaglandin E stimulus	http://amigo.geneontology.org/amigo/term/GO:0071380	P2RY4
0.0229004373797407	1	11	351.295454545455	Cellular response to prostaglandin stimulus	http://amigo.geneontology.org/amigo/term/GO:0071379	P2RY4
0.0237308770113354	1	12	322.020833333333	Response to prostaglandin E	http://amigo.geneontology.org/amigo/term/GO:0034695	P2RY4
0.0240701295090214	2	385	20.074025974026	Regulation of cellular catabolic process	http://amigo.geneontology.org/amigo/term/GO:0031329	ZC3H18 FURIN
0.0240701295090214	1	14	276.017857142857	Receptor catabolic process	http://amigo.geneontology.org/amigo/term/GO:0032801	FURIN
0.0240701295090214	1	13	297.25	Response to prostaglandin	http://amigo.geneontology.org/amigo/term/GO:0034694	P2RY4
0.0280020248949697	1	17	227.308823529412	Transepithelial transport	http://amigo.geneontology.org/amigo/term/GO:0070633	P2RY4
0.0292746367910355	2	456	16.9484649122807	Regulation of catabolic process	http://amigo.geneontology.org/amigo/term/GO:0009894	ZC3H18 FURIN
0.0292746367910355	1	20	193.2125	Transforming growth factor beta production	http://amigo.geneontology.org/amigo/term/GO:0071604	FURIN
0.0292746367910355	1	19	203.381578947368	Regulation of transforming growth factor beta production	http://amigo.geneontology.org/amigo/term/GO:0071634	FURIN
0.0296376925547469	1	21	184.011904761905	Purinergic nucleotide receptor signaling pathway	http://amigo.geneontology.org/amigo/term/GO:0035590	P2RY4
0.0313349239022652	1	23	168.010869565217	Zymogen activation	http://amigo.geneontology.org/amigo/term/GO:0031638	FURIN
0.0331271427006408	1	26	148.625	Regulation of sterol transport	http://amigo.geneontology.org/amigo/term/GO:0032371	FURIN
0.0331271427006408	1	26	148.625	Regulation of cholesterol transport	http://amigo.geneontology.org/amigo/term/GO:0032374	FURIN
0.0339554619131876	2	545	14.1807339449541	Cellular macromolecule catabolic process	http://amigo.geneontology.org/amigo/term/GO:0044265	ZC3H18 FURIN
0.0358931017765831	1	30	128.808333333333	Blastocyst formation	http://amigo.geneontology.org/amigo/term/GO:0001825	FURIN
0.0417101932964398	1	36	107.340277777778	Cellular response to alcohol	http://amigo.geneontology.org/amigo/term/GO:0097306	P2RY4
0.0417101932964398	1	37	104.439189189189	Cellular response to ketone	http://amigo.geneontology.org/amigo/term/GO:1901655	P2RY4
0.0424224333080402	2	649	11.9083204930663	Macromolecule catabolic process	http://amigo.geneontology.org/amigo/term/GO:0009057	ZC3H18 FURIN
0.0447656868274842	1	42	92.0059523809524	Negative regulation of cellular protein catabolic process	http://amigo.geneontology.org/amigo/term/GO:1903363	FURIN
0.0456543777321609	1	44	87.8238636363636	RNA destabilization	http://amigo.geneontology.org/amigo/term/GO:0050779	ZC3H18
0.0485088855195032	1	48	80.5052083333333	Cholesterol transport	http://amigo.geneontology.org/amigo/term/GO:0030301	FURIN
0.0509243879156987	1	53	72.9103773584906	Sterol transport	http://amigo.geneontology.org/amigo/term/GO:0015918	FURIN
0.0509243879156987	1	53	72.9103773584906	Regulation of lipid transport	http://amigo.geneontology.org/amigo/term/GO:0032368	FURIN
0.052200120727535	1	56	69.0044642857143	Response to alcohol	http://amigo.geneontology.org/amigo/term/GO:0097305	P2RY4
0.052200120727535	1	57	67.7938596491228	Response to ketone	http://amigo.geneontology.org/amigo/term/GO:1901654	P2RY4
0.0577054634680977	1	65	59.45	Negative regulation of protein catabolic process	http://amigo.geneontology.org/amigo/term/GO:0042177	FURIN
0.0577054634680977	1	66	58.5492424242424	Regulation of lipid localization	http://amigo.geneontology.org/amigo/term/GO:1905952	FURIN
0.0610682180616496	1	73	52.9349315068493	Chloride transport	http://amigo.geneontology.org/amigo/term/GO:0006821	P2RY4
0.0610682180616496	1	73	52.9349315068493	Blastocyst development	http://amigo.geneontology.org/amigo/term/GO:0001824	FURIN
0.0671093759476226	1	82	47.125	Regulation of RNA stability	http://amigo.geneontology.org/amigo/term/GO:0043487	ZC3H18
0.0675827244944957	1	93	41.5510752688172	Negative regulation of peptidase activity	http://amigo.geneontology.org/amigo/term/GO:0010466	FURIN
0.0675827244944957	1	92	42.0027173913043	Negative regulation of endopeptidase activity	http://amigo.geneontology.org/amigo/term/GO:0010951	FURIN
0.0675827244944957	1	85	45.4617647058824	Hormone metabolic process	http://amigo.geneontology.org/amigo/term/GO:0042445	FURIN
0.0675827244944957	1	91	42.4642857142857	Receptor metabolic process	http://amigo.geneontology.org/amigo/term/GO:0043112	FURIN
0.0675827244944957	2	1005	7.69004975124378	Cellular catabolic process	http://amigo.geneontology.org/amigo/term/GO:0044248	ZC3H18 FURIN
0.0675827244944957	2	996	7.75953815261044	Organic substance catabolic process	http://amigo.geneontology.org/amigo/term/GO:1901575	ZC3H18 FURIN
0.0705936854822546	1	99	39.0328282828283	Protein processing	http://amigo.geneontology.org/amigo/term/GO:0016485	FURIN
0.072106392530847	1	103	37.5169902912621	Viral life cycle	http://amigo.geneontology.org/amigo/term/GO:0019058	FURIN
0.0729641198148138	1	108	35.7800925925926	Negative regulation of cytokine production	http://amigo.geneontology.org/amigo/term/GO:0001818	FURIN
0.0729641198148138	2	1094	7.06444241316271	Regulation of catalytic activity	http://amigo.geneontology.org/amigo/term/GO:0050790	FURIN NGEF
0.073698382594507	1	111	34.8130630630631	Organic hydroxy compound transport	http://amigo.geneontology.org/amigo/term/GO:0015850	FURIN
0.0763601031762047	1	118	32.7478813559322	Inorganic anion transport	http://amigo.geneontology.org/amigo/term/GO:0015698	P2RY4
0.0763601031762047	1	119	32.4726890756303	Negative regulation of cellular catabolic process	http://amigo.geneontology.org/amigo/term/GO:0031330	FURIN
0.0783356874833146	2	1185	6.52194092827004	Catabolic process	http://amigo.geneontology.org/amigo/term/GO:0009056	ZC3H18 FURIN
0.0812325641409064	1	132	29.2746212121212	Protein maturation	http://amigo.geneontology.org/amigo/term/GO:0051604	FURIN
0.0812325641409064	1	133	29.0545112781955	Regulation of cellular protein catabolic process	http://amigo.geneontology.org/amigo/term/GO:1903362	FURIN
0.0817631128504469	1	136	28.4136029411765	RNA catabolic process	http://amigo.geneontology.org/amigo/term/GO:0006401	ZC3H18
0.0822765545848989	1	139	27.8003597122302	Viral process	http://amigo.geneontology.org/amigo/term/GO:0016032	FURIN
0.0827736557254692	1	142	27.2130281690141	Negative regulation of proteolysis	http://amigo.geneontology.org/amigo/term/GO:0045861	FURIN
0.0860841551790632	1	150	25.7616666666667	Negative regulation of catabolic process	http://amigo.geneontology.org/amigo/term/GO:0009895	FURIN
0.0942954002964076	1	167	23.1392215568862	Regulation of endopeptidase activity	http://amigo.geneontology.org/amigo/term/GO:0052548	FURIN
0.0965175730120664	2	1412	5.47344192634561	Regulation of molecular function	http://amigo.geneontology.org/amigo/term/GO:0065009	FURIN NGEF
0.0978088212782434	1	181	21.3494475138122	Negative regulation of hydrolase activity	http://amigo.geneontology.org/amigo/term/GO:0051346	FURIN
0.0978088212782434	1	180	21.4680555555556	Regulation of peptidase activity	http://amigo.geneontology.org/amigo/term/GO:0052547	FURIN
0.098039303373418	1	184	21.0013586956522	Positive regulation of cytokine production	http://amigo.geneontology.org/amigo/term/GO:0001819	FURIN
0.100513265382304	1	194	19.9188144329897	Lipid transport	http://amigo.geneontology.org/amigo/term/GO:0006869	FURIN
0.100513265382304	1	192	20.1263020833333	Nucleobase-containing compound catabolic process	http://amigo.geneontology.org/amigo/term/GO:0034655	ZC3H18
0.102139450431493	1	214	18.0572429906542	Regulation of hormone levels	http://amigo.geneontology.org/amigo/term/GO:0010817	FURIN
0.102139450431493	1	216	17.8900462962963	Lipid localization	http://amigo.geneontology.org/amigo/term/GO:0010876	FURIN
0.102139450431493	1	216	17.8900462962963	Aromatic compound catabolic process	http://amigo.geneontology.org/amigo/term/GO:0019439	ZC3H18
0.102139450431493	1	210	18.4011904761905	Positive regulation of cellular catabolic process	http://amigo.geneontology.org/amigo/term/GO:0031331	ZC3H18
0.102139450431493	1	208	18.578125	Regulation of protein catabolic process	http://amigo.geneontology.org/amigo/term/GO:0042176	FURIN
0.102139450431493	1	207	18.6678743961353	Cellular nitrogen compound catabolic process	http://amigo.geneontology.org/amigo/term/GO:0044270	ZC3H18
0.102139450431493	1	206	18.7584951456311	Heterocycle catabolic process	http://amigo.geneontology.org/amigo/term/GO:0046700	ZC3H18
0.104108133154797	1	223	17.3284753363229	Organic cyclic compound catabolic process	http://amigo.geneontology.org/amigo/term/GO:1901361	ZC3H18
0.106034674782341	2	1638	4.71825396825397	Positive regulation of macromolecule metabolic process	http://amigo.geneontology.org/amigo/term/GO:0010604	ZC3H18 FURIN
0.108338331093641	1	238	16.2363445378151	Positive regulation of catabolic process	http://amigo.geneontology.org/amigo/term/GO:0009896	ZC3H18
0.110591744994372	1	246	15.7083333333333	Cellular response to hormone stimulus	http://amigo.geneontology.org/amigo/term/GO:0032870	P2RY4
0.111054912187302	1	250	15.457	Posttranscriptional regulation of gene expression	http://amigo.geneontology.org/amigo/term/GO:0010608	ZC3H18
0.111934307875974	1	255	15.1539215686275	In utero embryonic development	http://amigo.geneontology.org/amigo/term/GO:0001701	FURIN
0.113499495787778	1	263	14.6929657794677	Anion transport	http://amigo.geneontology.org/amigo/term/GO:0006820	P2RY4
0.113499495787778	2	1775	4.35408450704225	Positive regulation of metabolic process	http://amigo.geneontology.org/amigo/term/GO:0009893	ZC3H18 FURIN
0.113499495787778	2	1770	4.36638418079096	Regulation of biological quality	http://amigo.geneontology.org/amigo/term/GO:0065008	ZC3H18 FURIN
0.121349063728008	1	290	13.325	Response to hormone	http://amigo.geneontology.org/amigo/term/GO:0009725	P2RY4
0.122345803908999	1	299	12.9239130434783	Cytokine production	http://amigo.geneontology.org/amigo/term/GO:0001816	FURIN
0.122345803908999	1	296	13.0548986486486	Regulation of cytokine production	http://amigo.geneontology.org/amigo/term/GO:0001817	FURIN
0.133987629942465	1	332	11.6393072289157	Regulation of proteolysis	http://amigo.geneontology.org/amigo/term/GO:0030162	FURIN
0.134523268908412	1	337	11.4666172106825	Negative regulation of catalytic activity	http://amigo.geneontology.org/amigo/term/GO:0043086	FURIN
0.141904626645507	1	360	10.7340277777778	Secretion by cell	http://amigo.geneontology.org/amigo/term/GO:0032940	FURIN
0.147596143202816	1	379	10.1959102902375	Export from cell	http://amigo.geneontology.org/amigo/term/GO:0140352	FURIN
0.151248347803976	1	397	9.73362720403023	Peptide biosynthetic process	http://amigo.geneontology.org/amigo/term/GO:0043043	FURIN
0.151248347803976	1	394	9.80774111675127	Cellular protein catabolic process	http://amigo.geneontology.org/amigo/term/GO:0044257	FURIN
0.153373355484446	1	407	9.49447174447175	Chordate embryonic development	http://amigo.geneontology.org/amigo/term/GO:0043009	FURIN
0.153660516239547	1	412	9.37924757281553	Embryo development ending in birth or egg hatching	http://amigo.geneontology.org/amigo/term/GO:0009792	FURIN
0.1553563955281	1	421	9.17874109263658	Secretion	http://amigo.geneontology.org/amigo/term/GO:0046903	FURIN
0.159111795556718	1	436	8.86295871559633	Negative regulation of gene expression	http://amigo.geneontology.org/amigo/term/GO:0010629	FURIN
0.163458109054071	1	461	8.38232104121475	Peptide metabolic process	http://amigo.geneontology.org/amigo/term/GO:0006518	FURIN
0.163458109054071	1	456	8.47423245614035	Amide biosynthetic process	http://amigo.geneontology.org/amigo/term/GO:0043604	FURIN
0.163458109054071	1	462	8.36417748917749	Negative regulation of multicellular organismal process	http://amigo.geneontology.org/amigo/term/GO:0051241	FURIN
0.165560049869925	1	482	8.01711618257261	Protein catabolic process	http://amigo.geneontology.org/amigo/term/GO:0030163	FURIN
0.165560049869925	1	478	8.0842050209205	Negative regulation of cellular protein metabolic process	http://amigo.geneontology.org/amigo/term/GO:0032269	FURIN
0.165560049869925	1	474	8.15242616033755	Cellular response to oxygen-containing compound	http://amigo.geneontology.org/amigo/term/GO:1901701	P2RY4
0.167632867331531	1	493	7.83823529411765	Negative regulation of molecular function	http://amigo.geneontology.org/amigo/term/GO:0044092	FURIN
0.168793827033896	1	506	7.63685770750988	Positive regulation of gene expression	http://amigo.geneontology.org/amigo/term/GO:0010628	FURIN
0.168793827033896	1	506	7.63685770750988	Negative regulation of protein metabolic process	http://amigo.geneontology.org/amigo/term/GO:0051248	FURIN
0.172021130056234	1	521	7.41698656429942	G protein-coupled receptor signaling pathway	http://amigo.geneontology.org/amigo/term/GO:0007186	P2RY4
0.18468234118851	1	572	6.75568181818182	Cellular amide metabolic process	http://amigo.geneontology.org/amigo/term/GO:0043603	FURIN
0.18468234118851	1	568	6.80325704225352	Regulation of hydrolase activity	http://amigo.geneontology.org/amigo/term/GO:0051336	FURIN
0.188534275847117	1	590	6.54957627118644	Anatomical structure formation involved in morphogenesis	http://amigo.geneontology.org/amigo/term/GO:0048646	FURIN
0.19216819082261	1	613	6.30383360522023	Embryo development	http://amigo.geneontology.org/amigo/term/GO:0009790	FURIN
0.19216819082261	1	621	6.22262479871176	Cellular response to endogenous stimulus	http://amigo.geneontology.org/amigo/term/GO:0071495	P2RY4
0.19216819082261	1	624	6.19270833333333	Organonitrogen compound catabolic process	http://amigo.geneontology.org/amigo/term/GO:1901565	FURIN
0.19216819082261	1	615	6.28333333333333	Response to oxygen-containing compound	http://amigo.geneontology.org/amigo/term/GO:1901700	P2RY4
