## Supplemental Table 6 for "Regulatory and evolutionary impact of DNA methylation in two songbird species and their naturally occurring F_1_ hybrids"

Enrichment FDR	nGenes	Pathway Genes	Fold Enrichment	Pathway	URL	Genes
0.00545217665456532	44	1584	1.99702842377261	Response to stress	http://amigo.geneontology.org/amigo/term/GO:0006950	TDG MYOD1 XPA ENPP4 OPTN PRKAA1 TRIB1 PTK2 SPATA18 SH3RF3 SERINC3 GSK3B VCPIP1 NLRX1 ATG13 TGFB3 NFKBIZ NOS1 ENO1 TEX264 POLK SLC38A2 FEM1B RNF103 EIF2AK3 ELK3 MCM9 MERTK PRPF19 POLH CORO1B TGFB2 KDM2A ATG10 DROSHA FOXRED2 APPL2 PPP4R2 SREBF1 ADRA2A BCL2L1 JKAMP TFPI PARPBP
0.00545217665456532	31	921	2.41985203141176	Cellular response to stress	http://amigo.geneontology.org/amigo/term/GO:0033554	TDG MYOD1 XPA OPTN PRKAA1 TRIB1 SPATA18 SH3RF3 SERINC3 GSK3B VCPIP1 ATG13 ENO1 TEX264 POLK SLC38A2 FEM1B RNF103 EIF2AK3 MCM9 PRPF19 POLH TGFB2 KDM2A ATG10 FOXRED2 PPP4R2 SREBF1 BCL2L1 JKAMP PARPBP
0.00545217665456532	7	48	10.4843992248062	Organelle disassembly	http://amigo.geneontology.org/amigo/term/GO:1903008	OPTN SPATA18 ATG13 TEX264 GFM2 SLC25A4 SREBF1
0.00791155496081321	6	37	11.6583280955374	Cardiac conduction	http://amigo.geneontology.org/amigo/term/GO:0061337	KCND3 CACNA1C KCNA5 EHD3 CTNNA3 GJA5
0.0114369207707142	3	6	35.946511627907	ER overload response	http://amigo.geneontology.org/amigo/term/GO:0006983	GSK3B EIF2AK3 ATG10
0.0114369207707142	46	1837	1.80026078920383	Organelle organization	http://amigo.geneontology.org/amigo/term/GO:0006996	KRT19 AP1AR CDK5RAP2 ATP6AP2 OPTN PRKAA1 SHTN1 MTSS1 SPG7 SPATA18 WEE2 NDUFA10 RTTN GSK3B TPX2 ATG13 TGFB3 IFT43 HPS1 TEX264 KDM2B SH2B2 GFM2 PEX11A SNX33 MCM9 EHD3 ATF7IP SLC25A4 RASSF7 CORO1B SSH3 RPSA KDM2A UBR2 RPS23 CTNNA3 VPS4B TOM1L2 SREBF1 FMNL2 PRPF40A MID1IP1 BCL2L1 NDUFB10 TMED5
0.0114369207707142	8	87	6.61085271317829	Regulation of heart contraction	http://amigo.geneontology.org/amigo/term/GO:0008016	KCND3 CACNA1C KCNA5 EHD3 TGFB2 CTNNA3 SREBF1 GJA5
0.0114369207707142	11	182	4.34518272425249	Cellular component disassembly	http://amigo.geneontology.org/amigo/term/GO:0022411	OPTN SPATA18 TPX2 ATG13 TGFB3 TEX264 GFM2 SLC25A4 VPS4B SREBF1 MID1IP1
0.0114369207707142	36	1300	1.99088372093023	Regulation of localization	http://amigo.geneontology.org/amigo/term/GO:0032879	KCNH4 KCND3 AP1AR PRKAA1 SHTN1 TRIB1 PTK2 CACNA1C KCNA3 DLL1 CACNA2D4 WNT5B PTPN3 ZMYND8 GSK3B VCPIP1 MIB1 TGFB3 KCNA5 KCNG4 SNX33 EHD3 MERTK CORO1B TGFB2 CTNNA3 VPS4B CACNG2 APPL2 SREBF1 FUT4 GJA5 ADRA2A BCL2L1 REM1 NPTN
0.0114369207707142	7	62	8.11695423855964	Multicellular organismal signaling	http://amigo.geneontology.org/amigo/term/GO:0035637	KCND3 CACNA1C KCNA5 EHD3 CTNNA3 CACNG2 GJA5
0.0114369207707142	5	29	12.3953488372093	Autophagy of mitochondrion	http://amigo.geneontology.org/amigo/term/GO:0000422	OPTN SPATA18 ATG13 SLC25A4 SREBF1
0.0114369207707142	5	29	12.3953488372093	Mitochondrion disassembly	http://amigo.geneontology.org/amigo/term/GO:0061726	OPTN SPATA18 ATG13 SLC25A4 SREBF1
0.0114369207707142	5	26	13.8255813953488	Cardiac muscle cell action potential involved in contraction	http://amigo.geneontology.org/amigo/term/GO:0086002	KCND3 CACNA1C KCNA5 CTNNA3 GJA5
0.0129773080532852	5	31	11.5956489122281	Cardiac muscle cell action potential	http://amigo.geneontology.org/amigo/term/GO:0086001	KCND3 CACNA1C KCNA5 CTNNA3 GJA5
0.0157998771122073	8	101	5.69449689154962	Heart contraction	http://amigo.geneontology.org/amigo/term/GO:0060047	KCND3 CACNA1C KCNA5 EHD3 TGFB2 CTNNA3 SREBF1 GJA5
0.0160948827044204	3	7	30.8112956810631	Bundle of His cell to Purkinje myocyte communication	http://amigo.geneontology.org/amigo/term/GO:0086069	KCNA5 CTNNA3 GJA5
0.017799814234165	6	56	7.70282392026578	Action potential	http://amigo.geneontology.org/amigo/term/GO:0001508	KCND3 CACNA1C PTPN3 KCNA5 CTNNA3 GJA5
0.017799814234165	8	107	5.3751793088459	Heart process	http://amigo.geneontology.org/amigo/term/GO:0003015	KCND3 CACNA1C KCNA5 EHD3 TGFB2 CTNNA3 SREBF1 GJA5
0.017799814234165	5	35	10.2704318936877	Cardiac muscle cell contraction	http://amigo.geneontology.org/amigo/term/GO:0086003	KCND3 CACNA1C KCNA5 CTNNA3 GJA5
0.017799814234165	8	107	5.3751793088459	Regulation of blood circulation	http://amigo.geneontology.org/amigo/term/GO:1903522	KCND3 CACNA1C KCNA5 EHD3 TGFB2 CTNNA3 SREBF1 GJA5
0.0191583452978152	23	708	2.33550781763237	Protein-containing complex assembly	http://amigo.geneontology.org/amigo/term/GO:0065003	KCND3 AP1AR CDK5RAP2 PTK2 KCNA3 FBLIM1 NDUFA10 GSK3B TPX2 KCNA5 KCNG4 ALDH1A3 EHD3 ATF7IP PRPF19 CORO1B SSH3 RPSA EIF3D APPL2 MID1IP1 NDUFB10 COPS8
0.0194100839309628	11	208	3.80203488372093	Blood circulation	http://amigo.geneontology.org/amigo/term/GO:0008015	KCND3 ATP6AP2 CACNA1C DLL1 KCNA5 NOS1 EHD3 TGFB2 CTNNA3 SREBF1 GJA5
0.0194100839309628	7	83	6.06326702157467	Regulation of microtubule cytoskeleton organization	http://amigo.geneontology.org/amigo/term/GO:0070507	CDK5RAP2 PRKAA1 GSK3B TPX2 RASSF7 VPS4B MID1IP1
0.0194100839309628	4	20	14.3786046511628	Regulation of heart rate by cardiac conduction	http://amigo.geneontology.org/amigo/term/GO:0086091	KCND3 CACNA1C KCNA5 CTNNA3
0.0202608991214936	11	210	3.76582502768549	Regulation of ion transmembrane transport	http://amigo.geneontology.org/amigo/term/GO:0034765	KCNH4 KCND3 CACNA1C KCNA3 CACNA2D4 PTPN3 KCNA5 KCNG4 EHD3 CACNG2 REM1
0.0217891678430722	13	290	3.22279069767442	Response to hormone	http://amigo.geneontology.org/amigo/term/GO:0009725	KRT19 MYOD1 PRKAA1 CTSB PTK2 TGFB3 SH2B2 TGFB2 DDX17 APPL2 SREBF1 ADRA2A TFPI
0.0217891678430722	12	252	3.4234772978959	Regulation of transmembrane transport	http://amigo.geneontology.org/amigo/term/GO:0034762	KCNH4 KCND3 CACNA1C KCNA3 CACNA2D4 PTPN3 KCNA5 KCNG4 EHD3 CACNG2 APPL2 REM1
0.0217891678430722	6	62	6.95738934733683	Cardiac muscle contraction	http://amigo.geneontology.org/amigo/term/GO:0060048	KCND3 CACNA1C KCNA5 EHD3 CTNNA3 GJA5
0.0217891678430722	4	22	13.0714587737844	Cell communication involved in cardiac conduction	http://amigo.geneontology.org/amigo/term/GO:0086065	CACNA1C KCNA5 CTNNA3 GJA5
0.0278552749257475	11	225	3.51477002583979	Mitochondrion organization	http://amigo.geneontology.org/amigo/term/GO:0007005	OPTN PRKAA1 SPG7 SPATA18 NDUFA10 GSK3B ATG13 SLC25A4 SREBF1 BCL2L1 NDUFB10
0.0278552749257475	37	1481	1.79611199221142	Cellular component biogenesis	http://amigo.geneontology.org/amigo/term/GO:0044085	KRT19 KCND3 AP1AR CDK5RAP2 PRKAA1 PTK2 KCNA3 TBL3 FBLIM1 WEE2 NDUFA10 GSK3B TPX2 ATG13 TGFB3 IFT43 KCNA5 KCNG4 HPS1 NSA2 ALDH1A3 EHD3 ATF7IP PRPF19 CORO1B SSH3 RPSA RPS23 VPS4B EIF3D APPL2 NSUN5 MID1IP1 GJA5 NDUFB10 COPS8 NPTN
0.0278552749257475	11	223	3.5462926269684	Circulatory system process	http://amigo.geneontology.org/amigo/term/GO:0003013	KCND3 ATP6AP2 CACNA1C DLL1 KCNA5 NOS1 EHD3 TGFB2 CTNNA3 SREBF1 GJA5
0.0278552749257475	5	43	8.35965386695511	Actin-mediated cell contraction	http://amigo.geneontology.org/amigo/term/GO:0070252	KCND3 CACNA1C KCNA5 CTNNA3 GJA5
0.0292049714255506	24	803	2.14873294911524	Protein-containing complex subunit organization	http://amigo.geneontology.org/amigo/term/GO:0043933	KCND3 AP1AR CDK5RAP2 PTK2 KCNA3 FBLIM1 NDUFA10 GSK3B TPX2 KCNA5 KCNG4 ALDH1A3 EHD3 ATF7IP PRPF19 CORO1B SSH3 RPSA VPS4B EIF3D APPL2 MID1IP1 NDUFB10 COPS8
0.0297848540183823	19	566	2.41337003862273	Regulation of response to stress	http://amigo.geneontology.org/amigo/term/GO:0080134	ENPP4 OPTN PTK2 SH3RF3 SERINC3 NLRX1 NFKBIZ ENO1 SLC38A2 FEM1B EIF2AK3 TGFB2 DROSHA APPL2 PPP4R2 ADRA2A BCL2L1 TFPI PARPBP
0.0306576258880509	3	11	19.6071881606765	Atrial cardiac muscle cell action potential	http://amigo.geneontology.org/amigo/term/GO:0086014	CACNA1C KCNA5 GJA5
0.0306576258880509	3	11	19.6071881606765	Atrial cardiac muscle cell to AV node cell signaling	http://amigo.geneontology.org/amigo/term/GO:0086026	CACNA1C KCNA5 GJA5
0.0306576258880509	3	11	19.6071881606765	Atrial cardiac muscle cell to AV node cell communication	http://amigo.geneontology.org/amigo/term/GO:0086066	CACNA1C KCNA5 GJA5
0.0331663615961789	20	623	2.30796222330061	Positive regulation of cellular protein metabolic process	http://amigo.geneontology.org/amigo/term/GO:0032270	EEF2 PRKAA1 TRIB1 PTK2 RPS2 GSK3B TPX2 NOS1 ENO1 WDR61 SNX33 PAIP1 TGFB2 EIF3D NSUN5 SREBF1 ADRA2A PRKAG2 MTF2 COPS8
0.0337900500904348	5	47	7.64819396338446	Regulation of heart rate	http://amigo.geneontology.org/amigo/term/GO:0002027	KCND3 CACNA1C KCNA5 CTNNA3 SREBF1
0.0337900500904348	23	772	2.14189058922762	Regulation of transport	http://amigo.geneontology.org/amigo/term/GO:0051049	KCNH4 KCND3 PRKAA1 CACNA1C KCNA3 DLL1 CACNA2D4 PTPN3 GSK3B MIB1 TGFB3 KCNA5 KCNG4 SNX33 EHD3 MERTK TGFB2 VPS4B CACNG2 APPL2 SREBF1 ADRA2A REM1
0.0338125864785117	6	74	5.8291640477687	Striated muscle contraction	http://amigo.geneontology.org/amigo/term/GO:0006941	KCND3 CACNA1C KCNA5 EHD3 CTNNA3 GJA5
0.0338125864785117	4	28	10.2704318936877	ER-nucleus signaling pathway	http://amigo.geneontology.org/amigo/term/GO:0006984	GSK3B EIF2AK3 ATG10 SREBF1
0.0338125864785117	2	3	47.9286821705426	Negative regulation of macrophage cytokine production	http://amigo.geneontology.org/amigo/term/GO:0010936	TGFB3 TGFB2
0.0338125864785117	2	3	47.9286821705426	Negative regulation of receptor recycling	http://amigo.geneontology.org/amigo/term/GO:0001920	AP1AR OPTN
0.0338125864785117	8	133	4.32439237628956	Response to endoplasmic reticulum stress	http://amigo.geneontology.org/amigo/term/GO:0034976	SERINC3 GSK3B RNF103 EIF2AK3 ATG10 FOXRED2 BCL2L1 JKAMP
0.0338125864785117	3	12	17.9732558139535	Mitophagy	http://amigo.geneontology.org/amigo/term/GO:0000423	OPTN ATG13 SLC25A4
0.0338125864785117	2	3	47.9286821705426	Bundle of His cell to Purkinje myocyte signaling	http://amigo.geneontology.org/amigo/term/GO:0086028	KCNA5 GJA5
0.0338125864785117	2	3	47.9286821705426	Bundle of His cell action potential	http://amigo.geneontology.org/amigo/term/GO:0086043	KCNA5 GJA5
0.0354315726929282	34	1366	1.78943103272158	Cellular component assembly	http://amigo.geneontology.org/amigo/term/GO:0022607	KRT19 KCND3 AP1AR CDK5RAP2 PRKAA1 PTK2 KCNA3 FBLIM1 WEE2 NDUFA10 GSK3B TPX2 ATG13 TGFB3 IFT43 KCNA5 KCNG4 HPS1 ALDH1A3 EHD3 ATF7IP PRPF19 CORO1B SSH3 RPSA RPS23 VPS4B EIF3D APPL2 MID1IP1 GJA5 NDUFB10 COPS8 NPTN
0.0372769687286671	4	29	9.91627906976744	Membrane depolarization	http://amigo.geneontology.org/amigo/term/GO:0051899	CACNA1C PTPN3 CACNG2 GJA5
0.0372954666281639	34	1373	1.78030793204492	Anatomical structure morphogenesis	http://amigo.geneontology.org/amigo/term/GO:0009653	KRT19 MYOD1 AP1AR ATP6AP2 CA9 SHTN1 LHX9 PTK2 CACNA1C FRYL DLL1 CALCRL TBX4 MIB1 TGFB3 CDHR1 LMBRD1 SLIT1 GNAT1 KDM2B FEM1B EIF2AK3 ALDH1A3 BTG1 ELK3 NPY1R MERTK CORO1B TGFB2 FMNL2 PRPF40A GJA5 BCL2L1 NPTN
0.0373246052889007	3	13	16.5906976744186	Regulation of membrane protein ectodomain proteolysis	http://amigo.geneontology.org/amigo/term/GO:0051043	PTPN3 SNX33 ADRA2A
0.0382415635603392	28	1053	1.91168532873959	Regulation of cellular component organization	http://amigo.geneontology.org/amigo/term/GO:0051128	MYOD1 AP1AR CDK5RAP2 PRKAA1 PTK2 DLL1 FBLIM1 WEE2 GSK3B TPX2 MIB1 TGFB3 ENO1 NCKIPSD KDM2B SNX33 EHD3 ATF7IP SLC25A4 RASSF7 CORO1B TGFB2 SSH3 VPS4B APPL2 TOM1L2 SREBF1 MID1IP1
0.03860889973063	7	107	4.70328189524017	Protein homooligomerization	http://amigo.geneontology.org/amigo/term/GO:0051260	KCND3 KCNA3 KCNA5 KCNG4 ALDH1A3 EHD3 APPL2
0.0391655826241465	5	52	6.91279069767442	Actin filament-based movement	http://amigo.geneontology.org/amigo/term/GO:0030048	KCND3 CACNA1C KCNA5 CTNNA3 GJA5
0.0393741944818343	7	108	4.65973298880276	Negative regulation of cytokine production	http://amigo.geneontology.org/amigo/term/GO:0001818	DLL1 NLRX1 TGFB3 MERTK TGFB2 APPL2 NPTN
0.0429651509115312	3	14	15.4056478405316	Regulation of cardiac muscle cell action potential	http://amigo.geneontology.org/amigo/term/GO:0098901	CACNA1C CTNNA3 GJA5
0.0439472634821673	37	1566	1.69862187769165	Positive regulation of cellular metabolic process	http://amigo.geneontology.org/amigo/term/GO:0031325	RPS6KA1 MYOD1 EEF2 CDK5RAP2 OPTN PRKAA1 TRIB1 PTK2 DLL1 RPS2 ZNF76 WEE2 GSK3B TPX2 TGFB3 NOS1 ENO1 SLC38A2 EIF2AK3 WDR61 SNX33 ELK3 PAIP1 ATF7IP SLC25A4 PRPF19 TGFB2 DDX17 EIF3D NSUN5 SREBF1 ARID3A MID1IP1 ADRA2A PRKAG2 MTF2 COPS8
0.0439472634821673	20	659	2.18188234463775	Positive regulation of protein metabolic process	http://amigo.geneontology.org/amigo/term/GO:0051247	EEF2 PRKAA1 TRIB1 PTK2 RPS2 GSK3B TPX2 NOS1 ENO1 WDR61 SNX33 PAIP1 TGFB2 EIF3D NSUN5 SREBF1 ADRA2A PRKAG2 MTF2 COPS8
0.0448144131211419	9	180	3.5946511627907	Regulation of membrane potential	http://amigo.geneontology.org/amigo/term/GO:0042391	KCND3 CACNA1C PTPN3 KCNA5 EHD3 CTNNA3 CACNG2 GJA5 BCL2L1
0.0491639289106451	38	1637	1.66886675853447	Animal organ development	http://amigo.geneontology.org/amigo/term/GO:0048513	KRT19 MYOD1 DOCK1 CDK5RAP2 PRKAA1 CTSB TRIB1 LHX9 CACNA1C RPL13 DLL1 SGCB WNT5B CALCRL GSK3B TBX4 MIB1 TGFB3 NFKBIZ MNX1 SLIT1 GNAT1 KDM2B FEM1B EIF2AK3 ALDH1A3 WDR61 NPY1R MERTK TGFB2 DDX17 TTC7A DROSHA NSUN5 MKNK2 GJA5 BCL2L1 GJB3
0.0491639289106451	3	15	14.3786046511628	Regulation of endoplasmic reticulum stress-induced intrinsic apoptotic signaling pathway	http://amigo.geneontology.org/amigo/term/GO:1902235	SERINC3 EIF2AK3 BCL2L1
0.0504199455974846	2	4	35.946511627907	Cardiolipin biosynthetic process	http://amigo.geneontology.org/amigo/term/GO:0032049	TAMM41 PGS1
0.0504199455974846	2	4	35.946511627907	Protein-DNA covalent cross-linking repair	http://amigo.geneontology.org/amigo/term/GO:0106300	VCPIP1 TEX264
0.0569077952739672	3	16	13.4799418604651	Cell-cell signaling involved in cardiac conduction	http://amigo.geneontology.org/amigo/term/GO:0086019	CACNA1C KCNA5 GJA5
0.0586900551331827	15	443	2.43430101317654	Response to abiotic stimulus	http://amigo.geneontology.org/amigo/term/GO:0009628	MYOD1 XPA PRKAA1 CACNA2D4 TGFB3 NOS1 ENO1 GNAT1 POLK EIF2AK3 SDE2 POLH TGFB2 APPL2 BCL2L1
0.0586900551331827	40	1775	1.62012446773665	Positive regulation of metabolic process	http://amigo.geneontology.org/amigo/term/GO:0009893	RPS6KA1 MYOD1 EEF2 CDK5RAP2 ATP6AP2 OPTN PRKAA1 TRIB1 PTK2 DLL1 RPS2 ZNF76 WEE2 GSK3B TPX2 TGFB3 NOS1 ENO1 SLC38A2 EIF2AK3 WDR61 SNX33 ELK3 PAIP1 ATF7IP SLC25A4 PRPF19 TGFB2 DDX17 DROSHA EIF3D APPL2 NSUN5 SREBF1 ARID3A MID1IP1 ADRA2A PRKAG2 MTF2 COPS8
0.0597576078823889	17	543	2.25079446657244	Regulation of organelle organization	http://amigo.geneontology.org/amigo/term/GO:0033043	AP1AR CDK5RAP2 PRKAA1 WEE2 GSK3B TPX2 TGFB3 EHD3 ATF7IP SLC25A4 RASSF7 CORO1B SSH3 VPS4B TOM1L2 SREBF1 MID1IP1
0.0597576078823889	4	36	7.98811369509044	Glucan metabolic process	http://amigo.geneontology.org/amigo/term/GO:0044042	PYGL GSK3B CORO1B PRKAG2
0.0597576078823889	31	1270	1.75486907159861	Regulation of multicellular organismal process	http://amigo.geneontology.org/amigo/term/GO:0051239	TDG KCND3 MYOD1 ENPP4 ATP6AP2 PRKAA1 TRIB1 PTK2 CACNA1C DLL1 NLRX1 TGFB3 NFKBIZ KCNA5 ENO1 KDM2B EIF2AK3 WDR61 BTG1 EHD3 MERTK TGFB2 DROSHA CTNNA3 APPL2 NSUN5 SREBF1 GJA5 ADRA2A TFPI NPTN
0.0597576078823889	11	273	2.89678848283499	Regulation of cytoskeleton organization	http://amigo.geneontology.org/amigo/term/GO:0051493	AP1AR CDK5RAP2 PRKAA1 GSK3B TPX2 TGFB3 RASSF7 CORO1B SSH3 VPS4B MID1IP1
0.0597576078823889	4	36	7.98811369509044	Glycogen metabolic process	http://amigo.geneontology.org/amigo/term/GO:0005977	PYGL GSK3B CORO1B PRKAG2
0.0597576078823889	3	17	12.6870041039672	Regulation of cardiac muscle cell contraction	http://amigo.geneontology.org/amigo/term/GO:0086004	CACNA1C CTNNA3 GJA5
0.0597576078823889	3	17	12.6870041039672	Ventricular cardiac muscle cell action potential	http://amigo.geneontology.org/amigo/term/GO:0086005	KCND3 CACNA1C CTNNA3
0.0597576078823889	4	36	7.98811369509044	Cellular glucan metabolic process	http://amigo.geneontology.org/amigo/term/GO:0006073	PYGL GSK3B CORO1B PRKAG2
0.0604688066580434	11	274	2.88621626209472	DNA repair	http://amigo.geneontology.org/amigo/term/GO:0006281	TDG XPA VCPIP1 TEX264 POLK MCM9 PRPF19 POLH KDM2A PPP4R2 PARPBP
0.0616496824728533	6	91	4.74019933554817	Receptor metabolic process	http://amigo.geneontology.org/amigo/term/GO:0043112	AP1AR OPTN CALCRL LMBRD1 EHD3 CACNG2
0.0616496824728533	4	37	7.77221873035827	Regulation of cardiac muscle contraction	http://amigo.geneontology.org/amigo/term/GO:0055117	CACNA1C EHD3 CTNNA3 GJA5
0.0622078879106797	2	5	28.7572093023256	Phosphatidylglycerol biosynthetic process	http://amigo.geneontology.org/amigo/term/GO:0006655	TAMM41 PGS1
0.0622078879106797	31	1286	1.73303555282289	Negative regulation of macromolecule metabolic process	http://amigo.geneontology.org/amigo/term/GO:0010605	RPS6KA1 TDG AP1AR OPTN PRKAA1 TRIB1 DLL1 WEE2 PTPN3 ZMYND8 NLRX1 TGFB3 ENO1 KDM2B ELK3 ATF7IP MERTK TGFB2 KDM2A DROSHA ZNF217 APPL2 FKBP6 SREBF1 PRKAG2 TFPI ENPP7 MTF2 NPTN MNT PARPBP
0.0622078879106797	2	5	28.7572093023256	Negative regulation of chromatin binding	http://amigo.geneontology.org/amigo/term/GO:0035562	TDG MYOD1
0.0622078879106797	11	278	2.84468797055379	Regulation of ion transport	http://amigo.geneontology.org/amigo/term/GO:0043269	KCNH4 KCND3 CACNA1C KCNA3 CACNA2D4 PTPN3 KCNA5 KCNG4 EHD3 CACNG2 REM1
0.0622078879106797	4	38	7.56768665850673	Selective autophagy	http://amigo.geneontology.org/amigo/term/GO:0061912	OPTN ATG13 TEX264 SLC25A4
0.0622078879106797	2	5	28.7572093023256	AV node cell action potential	http://amigo.geneontology.org/amigo/term/GO:0086016	CACNA1C GJA5
0.0622078879106797	2	5	28.7572093023256	AV node cell to bundle of His cell signaling	http://amigo.geneontology.org/amigo/term/GO:0086027	CACNA1C GJA5
0.0622078879106797	3	18	11.9821705426357	Regulation of actin filament-based movement	http://amigo.geneontology.org/amigo/term/GO:1903115	CACNA1C CTNNA3 GJA5
0.0626239023130445	7	126	3.99405684754522	Regulation of microtubule-based process	http://amigo.geneontology.org/amigo/term/GO:0032886	CDK5RAP2 PRKAA1 GSK3B TPX2 RASSF7 VPS4B MID1IP1
0.0708126705272371	3	19	11.3515299877601	Regulation of mitochondrial membrane permeability	http://amigo.geneontology.org/amigo/term/GO:0046902	SPG7 SLC25A4 BCL2L1
0.0763009998436474	10	246	2.92248062015504	Cellular response to hormone stimulus	http://amigo.geneontology.org/amigo/term/GO:0032870	MYOD1 PRKAA1 CTSB PTK2 SH2B2 DDX17 APPL2 SREBF1 ADRA2A TFPI
0.0773617481298008	4	41	7.01395348837209	Regulation of fatty acid metabolic process	http://amigo.geneontology.org/amigo/term/GO:0019217	APPL2 SREBF1 MID1IP1 PRKAG2
0.0773617481298008	4	41	7.01395348837209	Energy reserve metabolic process	http://amigo.geneontology.org/amigo/term/GO:0006112	PYGL GSK3B CORO1B PRKAG2
0.0789141659165378	3	20	10.7839534883721	Regulation of action potential	http://amigo.geneontology.org/amigo/term/GO:0098900	CACNA1C CTNNA3 GJA5
0.0817822725196912	14	427	2.35714830346931	Cellular response to DNA damage stimulus	http://amigo.geneontology.org/amigo/term/GO:0006974	TDG XPA SPATA18 VCPIP1 TEX264 POLK FEM1B MCM9 PRPF19 POLH KDM2A PPP4R2 BCL2L1 PARPBP
0.0829256637869491	2	6	23.9643410852713	Cardiolipin metabolic process	http://amigo.geneontology.org/amigo/term/GO:0032048	TAMM41 PGS1
0.0829256637869491	2	6	23.9643410852713	AV node cell to bundle of His cell communication	http://amigo.geneontology.org/amigo/term/GO:0086067	CACNA1C GJA5
0.0829256637869491	2	6	23.9643410852713	Potassium ion export across plasma membrane	http://amigo.geneontology.org/amigo/term/GO:0097623	KCND3 KCNA5
0.0833692279211076	8	172	3.34386154678204	Muscle system process	http://amigo.geneontology.org/amigo/term/GO:0003012	KCND3 MYOD1 CACNA1C KCNA5 ENO1 EHD3 CTNNA3 GJA5
0.0857358628301363	4	43	6.68772309356409	Regulation of striated muscle contraction	http://amigo.geneontology.org/amigo/term/GO:0006942	CACNA1C EHD3 CTNNA3 GJA5
0.0897811257071974	15	482	2.23733474862492	Protein catabolic process	http://amigo.geneontology.org/amigo/term/GO:0030163	CTSB TRIB1 SPATA18 PTPN3 GSK3B MIB1 RNF103 SNX33 NOTUM PRPF19 UBR2 VPS4B FOXRED2 ADRA2A JKAMP
0.0910887572455238	7	138	3.64674755645433	Muscle contraction	http://amigo.geneontology.org/amigo/term/GO:0006936	KCND3 CACNA1C KCNA5 ENO1 EHD3 CTNNA3 GJA5
0.0933987918834969	3	22	9.80359408033827	Receptor recycling	http://amigo.geneontology.org/amigo/term/GO:0001881	AP1AR OPTN EHD3
0.0933987918834969	7	139	3.620511962523	Viral process	http://amigo.geneontology.org/amigo/term/GO:0016032	KPNA2 CTSB VPS4B EIF3D FKBP6 BCL2L1 MVB12B
0.0933987918834969	14	438	2.29795051502602	Protein modification by small protein conjugation	http://amigo.geneontology.org/amigo/term/GO:0032446	RPS2 SH3RF3 WSB1 RNF220 VCPIP1 MIB1 KDM2B FEM1B RNF103 RMND5A SDE2 PRPF19 UBR2 ATG10
0.0954227153540434	32	1399	1.64444370563692	Negative regulation of metabolic process	http://amigo.geneontology.org/amigo/term/GO:0009892	RPS6KA1 TDG AP1AR OPTN PRKAA1 TRIB1 DLL1 WEE2 PTPN3 ZMYND8 NLRX1 TGFB3 ENO1 KDM2B ELK3 ATF7IP MERTK TGFB2 KDM2A DROSHA ZNF217 APPL2 FKBP6 SREBF1 ADRA2A PRKAG2 TFPI ENPP7 MTF2 NPTN MNT PARPBP
0.0978798060785913	3	23	9.37735085945399	Membrane protein ectodomain proteolysis	http://amigo.geneontology.org/amigo/term/GO:0006509	PTPN3 SNX33 ADRA2A
0.0978798060785913	5	74	4.85763670647392	Regulation of muscle contraction	http://amigo.geneontology.org/amigo/term/GO:0006937	CACNA1C ENO1 EHD3 CTNNA3 GJA5
0.0978798060785913	7	142	3.54402227317393	Response to light stimulus	http://amigo.geneontology.org/amigo/term/GO:0009416	XPA PRKAA1 CACNA2D4 GNAT1 POLK SDE2 POLH
0.0978798060785913	4	46	6.251567239636	Cellular polysaccharide metabolic process	http://amigo.geneontology.org/amigo/term/GO:0044264	PYGL GSK3B CORO1B PRKAG2
0.0978798060785913	2	7	20.5408637873754	Macropinocytosis	http://amigo.geneontology.org/amigo/term/GO:0044351	SNX33 APPL2
0.0978798060785913	2	7	20.5408637873754	Negative regulation of cytokine production involved in immune response	http://amigo.geneontology.org/amigo/term/GO:0002719	TGFB3 TGFB2
0.0978798060785913	40	1877	1.53208360694329	Cellular developmental process	http://amigo.geneontology.org/amigo/term/GO:0048869	KRT19 MYOD1 AP1AR DOCK1 CDK5RAP2 SHTN1 CTSB TRIB1 PTK2 DLL1 FAM120B SGCB WEE2 WNT5B GSK3B MIB1 TGFB3 NFKBIZ CDHR1 MNX1 NCKIPSD SLIT1 GNAT1 SH2B2 FEM1B PEX11A WDR61 BTG1 MERTK CORO1B TGFB2 DDX17 DROSHA APPL2 NSUN5 SREBF1 BCL2L1 MTF2 NPTN MNT
0.0978798060785913	7	142	3.54402227317393	Protein complex oligomerization	http://amigo.geneontology.org/amigo/term/GO:0051259	KCND3 KCNA3 KCNA5 KCNG4 ALDH1A3 EHD3 APPL2
0.0978798060785913	2	7	20.5408637873754	Histone H3-K36 demethylation	http://amigo.geneontology.org/amigo/term/GO:0070544	KDM2B KDM2A
0.101164875803701	28	1185	1.69873810224708	Catabolic process	http://amigo.geneontology.org/amigo/term/GO:0009056	ENPP4 OPTN PRKAA1 CTSB TRIB1 SPATA18 PTPN3 PLCH1 GSK3B MIB1 ATG13 ENO1 TEX264 RNF103 SNX33 NOTUM SLC25A4 PRPF19 UBR2 ATG10 DROSHA VPS4B FOXRED2 SREBF1 ADRA2A JKAMP PRKAG2 ENPP7
0.101242411895524	9	223	2.90151214933778	Regulation of system process	http://amigo.geneontology.org/amigo/term/GO:0044057	KCND3 CACNA1C KCNA5 ENO1 EHD3 TGFB2 CTNNA3 SREBF1 GJA5
0.102473760790927	33	1474	1.60954529677195	Positive regulation of nitrogen compound metabolic process	http://amigo.geneontology.org/amigo/term/GO:0051173	RPS6KA1 MYOD1 EEF2 CDK5RAP2 PRKAA1 TRIB1 PTK2 DLL1 RPS2 ZNF76 GSK3B TPX2 TGFB3 NOS1 ENO1 SLC38A2 EIF2AK3 WDR61 SNX33 ELK3 PAIP1 ATF7IP PRPF19 TGFB2 DDX17 EIF3D NSUN5 SREBF1 ARID3A ADRA2A PRKAG2 MTF2 COPS8
0.102473760790927	9	224	2.88855897009967	Cell division	http://amigo.geneontology.org/amigo/term/GO:0051301	DLL1 TPX2 TGFB3 SNX33 CORO1B TGFB2 VPS4B PRPF40A BCL2L1
0.107630194099961	13	405	2.30767728969279	Protein ubiquitination	http://amigo.geneontology.org/amigo/term/GO:0016567	RPS2 SH3RF3 WSB1 RNF220 VCPIP1 MIB1 KDM2B FEM1B RNF103 RMND5A SDE2 PRPF19 UBR2
0.107630194099961	13	405	2.30767728969279	Actin filament-based process	http://amigo.geneontology.org/amigo/term/GO:0030029	KRT19 KCND3 AP1AR MTSS1 CACNA1C TGFB3 KCNA5 SH2B2 CORO1B SSH3 CTNNA3 FMNL2 GJA5
0.108063715940682	9	227	2.85038418194857	Autophagy	http://amigo.geneontology.org/amigo/term/GO:0006914	OPTN PRKAA1 SPATA18 ATG13 TEX264 SLC25A4 ATG10 VPS4B SREBF1
0.108063715940682	9	227	2.85038418194857	Process utilizing autophagic mechanism	http://amigo.geneontology.org/amigo/term/GO:0061919	OPTN PRKAA1 SPATA18 ATG13 TEX264 SLC25A4 ATG10 VPS4B SREBF1
0.10828763657745	5	78	4.60852713178295	Response to UV	http://amigo.geneontology.org/amigo/term/GO:0009411	XPA PRKAA1 POLK SDE2 POLH
0.115170288681468	2	8	17.9732558139535	Negative regulation of smooth muscle cell migration	http://amigo.geneontology.org/amigo/term/GO:0014912	TRIB1 CORO1B
0.115170288681468	2	8	17.9732558139535	Viral budding	http://amigo.geneontology.org/amigo/term/GO:0046755	VPS4B MVB12B
0.115170288681468	2	8	17.9732558139535	Membrane hyperpolarization	http://amigo.geneontology.org/amigo/term/GO:0060081	KCNA5 CACNG2
0.115170288681468	2	8	17.9732558139535	Membrane repolarization during cardiac muscle cell action potential	http://amigo.geneontology.org/amigo/term/GO:0086013	KCND3 KCNA5
0.115170288681468	2	8	17.9732558139535	Regulation of ventricular cardiac muscle cell action potential	http://amigo.geneontology.org/amigo/term/GO:0098911	CACNA1C CTNNA3
0.116329143608392	14	461	2.18330222468849	Metal ion transport	http://amigo.geneontology.org/amigo/term/GO:0030001	KCNH4 KCND3 CACNA1C KCNA3 CACNA2D4 PTPN3 CALCRL KCNA5 KCNG4 EHD3 VPS4B CACNG2 REM1 CNNM2
0.116329143608392	14	461	2.18330222468849	Cellular protein-containing complex assembly	http://amigo.geneontology.org/amigo/term/GO:0034622	AP1AR CDK5RAP2 PTK2 NDUFA10 TPX2 ATF7IP PRPF19 CORO1B SSH3 RPSA EIF3D MID1IP1 NDUFB10 COPS8
0.119449268019166	4	51	5.63866849065207	Polysaccharide metabolic process	http://amigo.geneontology.org/amigo/term/GO:0005976	PYGL GSK3B CORO1B PRKAG2
0.119449268019166	3	26	8.2953488372093	Regulation of membrane permeability	http://amigo.geneontology.org/amigo/term/GO:0090559	SPG7 SLC25A4 BCL2L1
0.120973067167097	31	1386	1.60799691264808	Cellular localization	http://amigo.geneontology.org/amigo/term/GO:0051641	KCND3 AP1AR XPA CDK5RAP2 OPTN PRKAA1 KPNA2 SPG7 GSK3B VCPIP1 IFT43 KCNA5 LMBRD1 RSPH14 SLIT1 SNX33 SNUPN MCM9 EHD3 PRPF19 OSBP CORO1B TTC7A VPS4B CACNG2 VPS26A APPL2 TOM1L2 SREBF1 ADRA2A BCL2L1
0.127760269103933	2	9	15.9762273901809	Macrophage cytokine production	http://amigo.geneontology.org/amigo/term/GO:0010934	TGFB3 TGFB2
0.127760269103933	2	9	15.9762273901809	Regulation of macrophage cytokine production	http://amigo.geneontology.org/amigo/term/GO:0010935	TGFB3 TGFB2
0.127760269103933	2	9	15.9762273901809	Rostrocaudal neural tube patterning	http://amigo.geneontology.org/amigo/term/GO:0021903	ATP6AP2 KDM2B
0.127760269103933	2	9	15.9762273901809	Regulation of Arp2/3 complex-mediated actin nucleation	http://amigo.geneontology.org/amigo/term/GO:0034315	AP1AR CORO1B
0.127760269103933	29	1281	1.6275547809669	Intracellular signal transduction	http://amigo.geneontology.org/amigo/term/GO:0035556	RPS6KA1 IKBKE DOCK1 CDK5RAP2 ATP6AP2 OPTN PRKAA1 TRIB1 PTK2 SH3RF3 PLCH1 WSB1 SERINC3 GSK3B NLRX1 ENO1 SH2B2 FEM1B EIF2AK3 MERTK GUCY2C TGFB2 UBR2 MKNK2 RND3 ADRA2A BCL2L1 PRKAG2 COPS8
0.127760269103933	2	9	15.9762273901809	Positive regulation of skeletal muscle tissue development	http://amigo.geneontology.org/amigo/term/GO:0048643	PRKAA1 DLL1
0.127760269103933	2	9	15.9762273901809	Negative regulation of lipid catabolic process	http://amigo.geneontology.org/amigo/term/GO:0050995	PRKAA1 ADRA2A
0.127760269103933	2	9	15.9762273901809	Positive regulation of membrane protein ectodomain proteolysis	http://amigo.geneontology.org/amigo/term/GO:0051044	SNX33 ADRA2A
0.127760269103933	2	9	15.9762273901809	Membrane repolarization during action potential	http://amigo.geneontology.org/amigo/term/GO:0086011	KCND3 KCNA5
0.127760269103933	2	9	15.9762273901809	Golgi ribbon formation	http://amigo.geneontology.org/amigo/term/GO:0090161	OPTN TMED5
0.127760269103933	2	9	15.9762273901809	Response to mitochondrial depolarisation	http://amigo.geneontology.org/amigo/term/GO:0098780	OPTN ATG13
0.127760269103933	17	624	1.95862403100775	Organonitrogen compound catabolic process	http://amigo.geneontology.org/amigo/term/GO:1901565	ENPP4 CTSB TRIB1 SPATA18 PTPN3 GSK3B MIB1 RNF103 SNX33 NOTUM PRPF19 UBR2 VPS4B FOXRED2 ADRA2A JKAMP ENPP7
0.127760269103933	3	27	7.98811369509044	Regulation of extrinsic apoptotic signaling pathway via death domain receptors	http://amigo.geneontology.org/amigo/term/GO:1902041	GSK3B FEM1B BCL2L1
0.127760269103933	2	9	15.9762273901809	Regulation of protein targeting to mitochondrion	http://amigo.geneontology.org/amigo/term/GO:1903214	PRKAA1 SREBF1
0.128368916732456	35	1638	1.53617571059432	Positive regulation of macromolecule metabolic process	http://amigo.geneontology.org/amigo/term/GO:0010604	RPS6KA1 MYOD1 EEF2 CDK5RAP2 ATP6AP2 PRKAA1 TRIB1 PTK2 DLL1 RPS2 ZNF76 GSK3B TPX2 TGFB3 NOS1 ENO1 SLC38A2 EIF2AK3 WDR61 SNX33 ELK3 PAIP1 ATF7IP PRPF19 TGFB2 DDX17 DROSHA EIF3D NSUN5 SREBF1 ARID3A ADRA2A PRKAG2 MTF2 COPS8
0.129235621506255	3	28	7.70282392026578	Neural tube patterning	http://amigo.geneontology.org/amigo/term/GO:0021532	ATP6AP2 RNF220 KDM2B
0.129235621506255	3	28	7.70282392026578	Membrane protein proteolysis	http://amigo.geneontology.org/amigo/term/GO:0033619	PTPN3 SNX33 ADRA2A
0.129235621506255	24	1005	1.71684831655675	Cellular catabolic process	http://amigo.geneontology.org/amigo/term/GO:0044248	ENPP4 OPTN PRKAA1 CTSB TRIB1 SPATA18 PTPN3 GSK3B MIB1 ATG13 TEX264 RNF103 SNX33 SLC25A4 PRPF19 UBR2 ATG10 DROSHA VPS4B FOXRED2 SREBF1 ADRA2A JKAMP ENPP7
0.129761124304418	24	1007	1.71343848871851	Movement of cell or subcellular component	http://amigo.geneontology.org/amigo/term/GO:0006928	KCND3 AP1AR DOCK1 DYNC1I2 SHTN1 TRIB1 PTK2 CACNA1C SPG7 WNT5B ZMYND8 IFT43 KCNA5 SLIT1 DDX4 CORO1B TGFB2 CTNNA3 APPL2 PRPF40A FUT4 GJA5 ADRA2A NPTN
0.129761124304418	21	841	1.79518845228549	Cellular protein localization	http://amigo.geneontology.org/amigo/term/GO:0034613	AP1AR XPA OPTN PRKAA1 KPNA2 GSK3B VCPIP1 LMBRD1 RSPH14 SNX33 MCM9 EHD3 PRPF19 CORO1B TTC7A CACNG2 VPS26A APPL2 TOM1L2 SREBF1 BCL2L1
0.129761124304418	14	476	2.11450068399453	DNA metabolic process	http://amigo.geneontology.org/amigo/term/GO:0006259	TDG XPA VCPIP1 TEX264 POLK MCM9 ATF7IP PRPF19 POLH KDM2A UBR2 PPP4R2 FKBP6 PARPBP
0.134638873379915	21	845	1.78669051878354	Cellular macromolecule localization	http://amigo.geneontology.org/amigo/term/GO:0070727	AP1AR XPA OPTN PRKAA1 KPNA2 GSK3B VCPIP1 LMBRD1 RSPH14 SNX33 MCM9 EHD3 PRPF19 CORO1B TTC7A CACNG2 VPS26A APPL2 TOM1L2 SREBF1 BCL2L1
0.13669158215912	8	202	2.84724844577481	Response to radiation	http://amigo.geneontology.org/amigo/term/GO:0009314	XPA PRKAA1 CACNA2D4 GNAT1 POLK SDE2 POLH BCL2L1
0.13669158215912	3	29	7.43720930232558	Positive regulation of wound healing	http://amigo.geneontology.org/amigo/term/GO:0090303	ENPP4 PTK2 ADRA2A
0.138122721946097	4	56	5.13521594684385	Positive regulation of translation	http://amigo.geneontology.org/amigo/term/GO:0045727	EEF2 PAIP1 EIF3D NSUN5
0.138122721946097	15	532	2.02705892638573	Protein modification by small protein conjugation or removal	http://amigo.geneontology.org/amigo/term/GO:0070647	RPS2 SH3RF3 WSB1 RNF220 VCPIP1 MIB1 KDM2B FEM1B RNF103 RMND5A SDE2 PRPF19 UBR2 ATG10 COPS8
0.138158208438409	38	1835	1.48879285216399	Cell differentiation	http://amigo.geneontology.org/amigo/term/GO:0030154	KRT19 MYOD1 AP1AR DOCK1 CDK5RAP2 SHTN1 CTSB TRIB1 PTK2 DLL1 FAM120B SGCB WEE2 WNT5B GSK3B MIB1 TGFB3 NFKBIZ CDHR1 MNX1 NCKIPSD SLIT1 GNAT1 SH2B2 FEM1B PEX11A WDR61 BTG1 MERTK TGFB2 DDX17 DROSHA APPL2 NSUN5 SREBF1 BCL2L1 MTF2 NPTN
0.138265450371066	2	10	14.3786046511628	Segment specification	http://amigo.geneontology.org/amigo/term/GO:0007379	DLL1 MTF2
0.138265450371066	2	10	14.3786046511628	Response to progesterone	http://amigo.geneontology.org/amigo/term/GO:0032570	TGFB3 TGFB2
0.138265450371066	2	10	14.3786046511628	Negative regulation of production of molecular mediator of immune response	http://amigo.geneontology.org/amigo/term/GO:0002701	TGFB3 TGFB2
0.138265450371066	5	89	4.03893389077606	Regulation of cell division	http://amigo.geneontology.org/amigo/term/GO:0051302	DLL1 TGFB3 TGFB2 PRPF40A BCL2L1
0.138265450371066	2	10	14.3786046511628	Membrane depolarization during action potential	http://amigo.geneontology.org/amigo/term/GO:0086010	CACNA1C PTPN3
0.138265450371066	4	57	5.04512443900449	Response to ketone	http://amigo.geneontology.org/amigo/term/GO:1901654	PRKAA1 TGFB3 TGFB2 BCL2L1
0.138265450371066	2	10	14.3786046511628	Regulation of establishment of protein localization to mitochondrion	http://amigo.geneontology.org/amigo/term/GO:1903747	PRKAA1 SREBF1
0.138265450371066	2	10	14.3786046511628	Regulation of cardiac conduction	http://amigo.geneontology.org/amigo/term/GO:1903779	EHD3 GJA5
0.138265450371066	12	385	2.24082150407732	Translation	http://amigo.geneontology.org/amigo/term/GO:0006412	EEF2 RPL13 RPL3L RPS2 RPS8 GFM2 EIF2AK3 PAIP1 RPSA RPS23 EIF3D NSUN5
0.146283745150068	10	296	2.42881835323696	Regulation of cytokine production	http://amigo.geneontology.org/amigo/term/GO:0001817	ATP6AP2 DLL1 NLRX1 TGFB3 EIF2AK3 MERTK TGFB2 APPL2 ADRA2A NPTN
0.148501723229193	5	91	3.95016611295681	Negative regulation of cytoskeleton organization	http://amigo.geneontology.org/amigo/term/GO:0051494	CDK5RAP2 TPX2 CORO1B SSH3 MID1IP1
0.148672058829008	26	1143	1.63536185883741	Regulation of cellular protein metabolic process	http://amigo.geneontology.org/amigo/term/GO:0032268	RPS6KA1 EEF2 PRKAA1 TRIB1 PTK2 RPS2 WEE2 PTPN3 GSK3B TPX2 NOS1 ENO1 EIF2AK3 WDR61 SNX33 PAIP1 TGFB2 EIF3D PPP4R2 NSUN5 SREBF1 ADRA2A PRKAG2 TFPI MTF2 COPS8
0.148672058829008	14	491	2.04990290342443	Positive regulation of cellular component organization	http://amigo.geneontology.org/amigo/term/GO:0051130	MYOD1 AP1AR CDK5RAP2 DLL1 GSK3B MIB1 TGFB3 NCKIPSD ATF7IP SLC25A4 CORO1B TGFB2 VPS4B APPL2
0.148672058829008	3	31	6.95738934733683	Intrinsic apoptotic signaling pathway in response to endoplasmic reticulum stress	http://amigo.geneontology.org/amigo/term/GO:0070059	SERINC3 EIF2AK3 BCL2L1
0.15058126932982	4	59	4.87410327158061	Activation of protein kinase activity	http://amigo.geneontology.org/amigo/term/GO:0032147	TPX2 TGFB2 ADRA2A COPS8
0.151059048161004	10	299	2.40444893832154	Cytokine production	http://amigo.geneontology.org/amigo/term/GO:0001816	ATP6AP2 DLL1 NLRX1 TGFB3 EIF2AK3 MERTK TGFB2 APPL2 ADRA2A NPTN
0.152739559468329	2	11	13.0714587737844	Regulation of chromatin binding	http://amigo.geneontology.org/amigo/term/GO:0035561	TDG MYOD1
0.152739559468329	5	93	3.86521630407602	Cellular ketone metabolic process	http://amigo.geneontology.org/amigo/term/GO:0042180	APPL2 SREBF1 MID1IP1 PRKAG2 KDSR
0.152739559468329	12	397	2.17308886415559	Peptide biosynthetic process	http://amigo.geneontology.org/amigo/term/GO:0043043	EEF2 RPL13 RPL3L RPS2 RPS8 GFM2 EIF2AK3 PAIP1 RPSA RPS23 EIF3D NSUN5
0.152739559468329	2	11	13.0714587737844	Positive regulation of striated muscle tissue development	http://amigo.geneontology.org/amigo/term/GO:0045844	PRKAA1 DLL1
0.152739559468329	2	11	13.0714587737844	Regulation of centriole replication	http://amigo.geneontology.org/amigo/term/GO:0046599	CDK5RAP2 VPS4B
0.152739559468329	2	11	13.0714587737844	Positive regulation of muscle organ development	http://amigo.geneontology.org/amigo/term/GO:0048636	PRKAA1 DLL1
0.152739559468329	14	494	2.0374541003672	Regulation of cellular component movement	http://amigo.geneontology.org/amigo/term/GO:0051270	AP1AR SHTN1 TRIB1 PTK2 CACNA1C WNT5B ZMYND8 CORO1B TGFB2 CTNNA3 APPL2 FUT4 GJA5 ADRA2A
0.152739559468329	2	11	13.0714587737844	Cellular response to arsenic-containing substance	http://amigo.geneontology.org/amigo/term/GO:0071243	SLC38A2 MKNK2
0.152739559468329	3	32	6.73997093023256	Positive regulation of response to wounding	http://amigo.geneontology.org/amigo/term/GO:1903036	ENPP4 PTK2 ADRA2A
0.162725775358529	5	95	3.78384332925337	Regulation of muscle system process	http://amigo.geneontology.org/amigo/term/GO:0090257	CACNA1C ENO1 EHD3 CTNNA3 GJA5
0.162841626860934	8	215	2.67508923742564	Endomembrane system organization	http://amigo.geneontology.org/amigo/term/GO:0010256	OPTN SHTN1 MTSS1 SNX33 EHD3 TGFB2 VPS4B TMED5
0.166371039407891	4	62	4.63825956489122	Regulation of cellular ketone metabolic process	http://amigo.geneontology.org/amigo/term/GO:0010565	APPL2 SREBF1 MID1IP1 PRKAG2
0.171791618877627	2	12	11.9821705426357	Phosphatidylglycerol metabolic process	http://amigo.geneontology.org/amigo/term/GO:0046471	TAMM41 PGS1
0.171791618877627	2	12	11.9821705426357	Regulation of skeletal muscle tissue development	http://amigo.geneontology.org/amigo/term/GO:0048641	PRKAA1 DLL1
0.171791618877627	2	12	11.9821705426357	Detection of light stimulus involved in visual perception	http://amigo.geneontology.org/amigo/term/GO:0050908	CACNA2D4 GNAT1
0.171791618877627	2	12	11.9821705426357	Detection of light stimulus involved in sensory perception	http://amigo.geneontology.org/amigo/term/GO:0050962	CACNA2D4 GNAT1
0.171791618877627	2	12	11.9821705426357	Regulation of voltage-gated calcium channel activity	http://amigo.geneontology.org/amigo/term/GO:1901385	EHD3 REM1
0.171791618877627	2	12	11.9821705426357	Positive regulation of muscle tissue development	http://amigo.geneontology.org/amigo/term/GO:1901863	PRKAA1 DLL1
0.171791618877627	2	12	11.9821705426357	Negative regulation of neural precursor cell proliferation	http://amigo.geneontology.org/amigo/term/GO:2000178	KDM2B APPL2
0.172082692325339	17	665	1.83786675992306	Regulation of programmed cell death	http://amigo.geneontology.org/amigo/term/GO:0043067	RPS6KA1 PRKAA1 PTK2 DLL1 SERINC3 GSK3B ENO1 KDM2B FEM1B EIF2AK3 ALDH1A3 BTG1 MERTK SLC25A4 TGFB2 BCL2L1 MNT
0.175940840102703	7	177	2.84322690842202	Wound healing	http://amigo.geneontology.org/amigo/term/GO:0042060	ENPP4 PTK2 ELK3 MERTK CORO1B ADRA2A TFPI
0.178322219830479	8	221	2.60246238030096	Response to wounding	http://amigo.geneontology.org/amigo/term/GO:0009611	ENPP4 PTK2 ELK3 MERTK CORO1B TGFB2 ADRA2A TFPI
0.178322219830479	18	723	1.78986779889993	Regulation of cell death	http://amigo.geneontology.org/amigo/term/GO:0010941	RPS6KA1 PRKAA1 PTK2 DLL1 SERINC3 GSK3B ENO1 KDM2B FEM1B EIF2AK3 ALDH1A3 BTG1 MERTK SLC25A4 TGFB2 VPS4B BCL2L1 MNT
0.178322219830479	36	1770	1.46223098147418	Regulation of biological quality	http://amigo.geneontology.org/amigo/term/GO:0065008	KCND3 AP1AR ENPP4 ATP6AP2 PRKAA1 CTSB PTK2 CACNA1C SPG7 DLL1 PTPN3 GSK3B KCNA5 CDHR1 NOS1 SH2B2 ALDH1A3 PEX11A EHD3 ATF7IP MERTK SLC25A4 CORO1B SSH3 TTC7A CTNNA3 CACNG2 APPL2 SREBF1 PRPF40A GJA5 ADRA2A BCL2L1 TFPI NPTN CNNM2
0.17957489387034	13	461	2.02735206578217	Peptide metabolic process	http://amigo.geneontology.org/amigo/term/GO:0006518	EEF2 ATP6AP2 RPL13 RPL3L RPS2 RPS8 GFM2 EIF2AK3 PAIP1 RPSA RPS23 EIF3D NSUN5
0.17957489387034	3	35	6.16225913621262	Demethylation	http://amigo.geneontology.org/amigo/term/GO:0070988	TDG KDM2B KDM2A
0.181094658837311	4	65	4.42418604651163	Regulation of RNA splicing	http://amigo.geneontology.org/amigo/term/GO:0043484	MYOD1 SLC38A2 PRPF19 DDX17
0.181353505963313	20	836	1.71992878602426	Programmed cell death	http://amigo.geneontology.org/amigo/term/GO:0012501	RPS6KA1 PRKAA1 PTK2 SPG7 DLL1 SH3RF3 SERINC3 GSK3B ENO1 KDM2B FEM1B EIF2AK3 ALDH1A3 BTG1 MERTK SLC25A4 TGFB2 MKNK2 BCL2L1 MNT
0.18162262024165	7	180	2.79583979328165	Regulation of apoptotic signaling pathway	http://amigo.geneontology.org/amigo/term/GO:2001233	SERINC3 GSK3B ENO1 FEM1B EIF2AK3 BCL2L1 MNT
0.18162262024165	5	101	3.55906055721851	Mitochondrial transport	http://amigo.geneontology.org/amigo/term/GO:0006839	PRKAA1 SPG7 SLC25A4 SREBF1 BCL2L1
0.18162262024165	2	13	11.0604651162791	Pinocytosis	http://amigo.geneontology.org/amigo/term/GO:0006907	SNX33 APPL2
0.18162262024165	2	13	11.0604651162791	Negative regulation of microtubule depolymerization	http://amigo.geneontology.org/amigo/term/GO:0007026	TPX2 MID1IP1
0.18162262024165	2	13	11.0604651162791	Protein O-linked mannosylation	http://amigo.geneontology.org/amigo/term/GO:0035269	RXYLT1 DPM1
0.18162262024165	3	36	5.99108527131783	Negative regulation of myeloid cell differentiation	http://amigo.geneontology.org/amigo/term/GO:0045638	TRIB1 DLL1 WDR61
0.18162262024165	2	13	11.0604651162791	Response to arsenic-containing substance	http://amigo.geneontology.org/amigo/term/GO:0046685	SLC38A2 MKNK2
0.18162262024165	4	66	4.35715292459478	Regulation of wound healing	http://amigo.geneontology.org/amigo/term/GO:0061041	ENPP4 PTK2 ADRA2A TFPI
0.18162262024165	2	13	11.0604651162791	Myeloid leukocyte cytokine production	http://amigo.geneontology.org/amigo/term/GO:0061082	TGFB3 TGFB2
0.18162262024165	10	317	2.26791871469445	Regulation of cellular response to stress	http://amigo.geneontology.org/amigo/term/GO:0080135	SH3RF3 SERINC3 ENO1 SLC38A2 FEM1B EIF2AK3 TGFB2 PPP4R2 BCL2L1 PARPBP
0.18162262024165	2	13	11.0604651162791	DNA synthesis involved in DNA repair	http://amigo.geneontology.org/amigo/term/GO:0000731	POLK POLH
0.18162262024165	3	36	5.99108527131783	Regulation of response to endoplasmic reticulum stress	http://amigo.geneontology.org/amigo/term/GO:1905897	SERINC3 EIF2AK3 BCL2L1
0.186822422789676	6	141	3.05927758535379	Potassium ion transport	http://amigo.geneontology.org/amigo/term/GO:0006813	KCNH4 KCND3 KCNA3 KCNA5 KCNG4 VPS4B
0.186875964209535	4	67	4.29212079139188	Positive regulation of cellular amide metabolic process	http://amigo.geneontology.org/amigo/term/GO:0034250	EEF2 PAIP1 EIF3D NSUN5
0.187703533714598	21	901	1.67564205146736	Cell death	http://amigo.geneontology.org/amigo/term/GO:0008219	RPS6KA1 PRKAA1 PTK2 SPG7 DLL1 SH3RF3 SERINC3 GSK3B ENO1 KDM2B FEM1B EIF2AK3 ALDH1A3 BTG1 MERTK SLC25A4 TGFB2 VPS4B MKNK2 BCL2L1 MNT
0.190269617212353	5	103	3.48995258523369	Viral life cycle	http://amigo.geneontology.org/amigo/term/GO:0019058	KPNA2 CTSB VPS4B FKBP6 MVB12B
0.195904492143673	5	104	3.45639534883721	Extrinsic apoptotic signaling pathway	http://amigo.geneontology.org/amigo/term/GO:0097191	GSK3B FEM1B TGFB2 MKNK2 BCL2L1
0.195904492143673	7	185	2.72027655562539	Non-membrane-bounded organelle assembly	http://amigo.geneontology.org/amigo/term/GO:0140694	KRT19 CDK5RAP2 PRKAA1 TPX2 RPSA RPS23 VPS4B
0.19979546479626	2	14	10.2704318936877	Regulation of receptor recycling	http://amigo.geneontology.org/amigo/term/GO:0001919	AP1AR OPTN
0.19979546479626	2	14	10.2704318936877	Regulation of microtubule depolymerization	http://amigo.geneontology.org/amigo/term/GO:0031114	TPX2 MID1IP1
0.19979546479626	2	14	10.2704318936877	Protein mannosylation	http://amigo.geneontology.org/amigo/term/GO:0035268	RXYLT1 DPM1
0.19979546479626	5	105	3.4234772978959	Response to oxygen levels	http://amigo.geneontology.org/amigo/term/GO:0070482	MYOD1 TGFB3 NOS1 ENO1 TGFB2
0.19979546479626	4	69	4.16771149309066	Cellular response to biotic stimulus	http://amigo.geneontology.org/amigo/term/GO:0071216	TRIB1 GSK3B EIF2AK3 ATG10
